# Genomic potential for photoferrotrophy in a seasonally anoxic Boreal Shield lake

**DOI:** 10.1101/653014

**Authors:** JM Tsuji, N Tran, SL Schiff, JJ Venkiteswaran, LA Molot, M Tank, S Hanada, JD Neufeld

## Abstract

Photoferrotrophy, the light-induced oxidation of ferrous iron, is thought to have contributed to primary production within Earth’s early anoxic oceans yet is presumed to be of little modern environmental relevance. Here we use genome-resolved metagenomics and enrichment cultivation to explore the potential for photoferrotrophy in the anoxic water columns of globally abundant Boreal Shield lakes. We recovered four high-completeness and low-contamination draft genome bins assigned to the class *Chlorobia* (formerly phylum *Chlorobi*) from environmental metagenome data and enriched two novel sulfide-oxidizing species, also from the *Chlorobia*. The sequenced genomes of both enriched species, including the novel “*Candidatus* Chlorobium canadense”, encoded the *cyc2* candidate gene marker for iron oxidation, suggesting the potential for photoferrotrophic growth. Surprisingly, one of the environmental genome bins encoded *cyc2* and lacked sulfur oxidation gene pathways altogether. Despite the presence of *cyc2* in the corresponding draft genome, we were unable to induce photoferrotrophy in “*Ca.* Chlorobium canadense”, suggesting that yet-unexplored mechanisms regulate expression of sulfide and ferrous iron oxidation gene systems, or that previously unrecognized functions for this outer membrane cytochrome exist. Doubling the known diversity of *Chlorobia*-associated *cyc2* genes, metagenome data showed that putative photoferrotrophic populations occurred in one lake but that only sulfide-oxidizing populations were present in a neighboring lake, implying that strong ecological or geochemical controls govern the favourability of photoferrotrophy in aquatic environments. These results indicate that anoxygenic photoautotrophs in Boreal Shield lakes could have unexplored metabolic diversity that is controlled by ecological and biogeochemical drivers pertinent to understanding Earth’s early microbial communities.
