## Supplementary File 3 for "Genomic potential for photoferrotrophy in a seasonally anoxic Boreal Shield lake"

### Sheet: Sheet1
Lake	Maximum depth (m)	Mixing status	Experimentally eutrophied	Approx. oxic-anoxic zone boundary depth during sampling (m)	Depths sampled (m)	Key physico-chemical references
227	10	Mono to dimictic	1969-present	5	6, 8	[37, 38]
442	17	Dimictic	Never	12	13, 15, 16.5	[37, 39]
304	6	Dimictic	1971-1976	5	6	[53, 54, 55]
