## Supplementary File 4 for "Genomic potential for photoferrotrophy in a seasonally anoxic Boreal Shield lake"

### Sheet: accessions
Organism_name	Assembly_accession	FTP_URL
Cba_parvum_NCIB_8327	GCF_000020505.1	ftp://ftp.ncbi.nlm.nih.gov/genomes/all/GCF/000/020/505/GCF_000020505.1_ASM2050v1
Che_thalassium_ATCC_35110	GCF_000020525.1	ftp://ftp.ncbi.nlm.nih.gov/genomes/all/GCF/000/020/525/GCF_000020525.1_ASM2052v1
Chl_chlorochromatii_CaD3	GCF_000012585.1	ftp://ftp.ncbi.nlm.nih.gov/genomes/all/GCF/000/012/585/GCF_000012585.1_ASM1258v1
Chl_clathratiforme_BU_1	GCF_000020645.1	ftp://ftp.ncbi.nlm.nih.gov/genomes/all/GCF/000/020/645/GCF_000020645.1_ASM2064v1
Chl_ferrooxidans_KoFox	GCF_000168715.1	ftp://ftp.ncbi.nlm.nih.gov/genomes/all/GCF/000/168/715/GCF_000168715.1_ASM16871v1
Chl_limicola_DSM_245	GCF_000020465.1	ftp://ftp.ncbi.nlm.nih.gov/genomes/all/GCF/000/020/465/GCF_000020465.1_ASM2046v1
Chl_luteolum_DSM_273	GCF_000012485.1	ftp://ftp.ncbi.nlm.nih.gov/genomes/all/GCF/000/012/485/GCF_000012485.1_ASM1248v1
Chl_phaeobacteroides_BS1	GCF_000020545.1	ftp://ftp.ncbi.nlm.nih.gov/genomes/all/GCF/000/020/545/GCF_000020545.1_ASM2054v1
Chl_phaeobacteroides_DSM_266	GCF_000015125.1	ftp://ftp.ncbi.nlm.nih.gov/genomes/all/GCF/000/015/125/GCF_000015125.1_ASM1512v1
Chl_phaeoferrooxidans_KB01	GCF_001975465.1	ftp://ftp.ncbi.nlm.nih.gov/genomes/all/GCF/001/975/465/GCF_001975465.1_ASM197546v1
Chl_phaeovibrioides_DSM_265	GCF_000016085.1	ftp://ftp.ncbi.nlm.nih.gov/genomes/all/GCF/000/016/085/GCF_000016085.1_ASM1608v1
Chl_sp_N1	GCF_004332115.1	ftp://ftp.ncbi.nlm.nih.gov/genomes/all/GCF/004/332/115/GCF_004332115.1_ASM433211v1
Chl_tepidum_TLS	GCF_000006985.1	ftp://ftp.ncbi.nlm.nih.gov/genomes/all/GCF/000/006/985/GCF_000006985.1_ASM698v1
Ignavibacterium_album_JCM_16511	GCF_000258405.1	ftp://ftp.ncbi.nlm.nih.gov/genomes/all/GCF/000/258/405/GCF_000258405.1_ASM25840v1
Ptc_aestuarii_DSM_271	GCF_000020625.1	ftp://ftp.ncbi.nlm.nih.gov/genomes/all/GCF/000/020/625/GCF_000020625.1_ASM2062v1

### Sheet: backblast_results
query_name	subject_name	qseqid	sseqid	pident	evalue	qcovhsp	bitscore	gene_name
Chl_ferrooxidans_KoFox	Chl_clathratiforme_BU_1	WP_006367323.1	WP_012507073.1	73.438	4.06e-177	94	490	cysP
Chl_ferrooxidans_KoFox	Chl_ferrooxidans_KoFox	WP_006365810.1	WP_006365810.1	100	4.43e-113	100	313	Bacterioferritin
Chl_ferrooxidans_KoFox	Chl_ferrooxidans_KoFox	WP_006367307.1	WP_006367307.1	100	0	100	493	cysH
Chl_ferrooxidans_KoFox	Chl_ferrooxidans_KoFox	WP_006367308.1	WP_006367308.1	100	0	100	611	cysD
Chl_ferrooxidans_KoFox	Chl_ferrooxidans_KoFox	WP_006367309.1	WP_006367309.1	100	0	100	1232	cysN
Chl_ferrooxidans_KoFox	Chl_ferrooxidans_KoFox	WP_006367321.1	WP_006367321.1	100	0	100	572	cysW
Chl_ferrooxidans_KoFox	Chl_ferrooxidans_KoFox	WP_006367322.1	WP_006367322.1	100	0	100	555	cysT
Chl_ferrooxidans_KoFox	Chl_ferrooxidans_KoFox	WP_006367323.1	WP_006367323.1	100	0	100	690	cysP
Chl_ferrooxidans_KoFox	Chl_ferrooxidans_KoFox	WP_006367388.1	WP_006367388.1	100	0	100	839	cyc2
Chl_ferrooxidans_KoFox	Chl_luteolum_DSM_273	WP_006365810.1	WP_011356871.1	71.429	3.44e-81	99	233	Bacterioferritin
Chl_ferrooxidans_KoFox	Chl_luteolum_DSM_273	WP_006367307.1	WP_011358287.1	67.257	1.4e-114	95	324	cysH
Chl_ferrooxidans_KoFox	Chl_luteolum_DSM_273	WP_006367308.1	WP_011358286.1	79.522	0	100	505	cysD
Chl_ferrooxidans_KoFox	Chl_luteolum_DSM_273	WP_006367309.1	WP_011358285.1	71.953	0	100	887	cysN
Chl_ferrooxidans_KoFox	Chl_luteolum_DSM_273	WP_006367321.1	WP_011358283.1	71.831	4.43e-142	98	398	cysW
Chl_ferrooxidans_KoFox	Chl_luteolum_DSM_273	WP_006367322.1	WP_011358282.1	77.256	2.87e-155	100	430	cysT
Chl_ferrooxidans_KoFox	Chl_luteolum_DSM_273	WP_006367323.1	WP_011358281.1	76.347	0	98	528	cysP
Chl_ferrooxidans_KoFox	Chl_luteolum_DSM_273	WP_006367388.1	WP_011358173.1	53.364	1.93e-147	100	421	cyc2
Chl_ferrooxidans_KoFox	Chl_phaeoferrooxidans_KB01	WP_006365810.1	WP_076790319.1	98.71	4.23e-112	100	311	Bacterioferritin
Chl_ferrooxidans_KoFox	Chl_phaeoferrooxidans_KB01	WP_006367307.1	WP_076790657.1	95.359	1.95e-173	100	473	cysH
Chl_ferrooxidans_KoFox	Chl_phaeoferrooxidans_KB01	WP_006367308.1	WP_076790659.1	97.952	0	100	603	cysD
Chl_ferrooxidans_KoFox	Chl_phaeoferrooxidans_KB01	WP_006367309.1	WP_076790661.1	97.496	0	100	1201	cysN
Chl_ferrooxidans_KoFox	Chl_phaeoferrooxidans_KB01	WP_006367321.1	WP_076790668.1	93.426	0	100	543	cysW
Chl_ferrooxidans_KoFox	Chl_phaeoferrooxidans_KB01	WP_006367322.1	WP_076790669.1	98.917	0	100	552	cysT
Chl_ferrooxidans_KoFox	Chl_phaeoferrooxidans_KB01	WP_006367323.1	WP_076790671.1	97.345	0	100	674	cysP
Chl_ferrooxidans_KoFox	Chl_phaeoferrooxidans_KB01	WP_006367388.1	WP_076792910.1	89.538	0	100	744	cyc2
Chl_ferrooxidans_KoFox	Chl_phaeovibrioides_DSM_265	WP_006367308.1	WP_011889876.1	37.152	2.3e-64	100	201	cysD
Chl_ferrooxidans_KoFox	Chl_phaeovibrioides_DSM_265	WP_006367309.1	WP_011889877.1	33.087	6.68e-96	89	303	cysN
Chl_ferrooxidans_KoFox	Chl_sp_N1	WP_006367388.1	WP_131354685.1	57.178	1.12e-155	98	442	cyc2
Chl_ferrooxidans_KoFox	L227_2013_bin22	WP_006365810.1	CA-L227-2013_159870_42	80.645	1.04e-90	100	257	Bacterioferritin
Chl_ferrooxidans_KoFox	L227_2013_bin22	WP_006367307.1	CA-L227-2013_103260_47	77.215	6.94e-144	100	398	cysH
Chl_ferrooxidans_KoFox	L227_2013_bin22	WP_006367308.1	CA-L227-2013_103260_48	93.515	0	100	575	cysD
Chl_ferrooxidans_KoFox	L227_2013_bin22	WP_006367309.1	CA-L227-2013_103260_49	82.805	0	100	1038	cysN
Chl_ferrooxidans_KoFox	L227_2013_bin22	WP_006367321.1	CA-L227-2013_103260_56	86.014	1.97e-180	99	495	cysW
Chl_ferrooxidans_KoFox	L227_2013_bin22	WP_006367322.1	CA-L227-2013_103260_57	87.004	6.31e-168	100	462	cysT
Chl_ferrooxidans_KoFox	L227_2013_bin22	WP_006367323.1	CA-L227-2013_103260_58	83.186	0	100	586	cysP
Chl_ferrooxidans_KoFox	L227_2013_bin55	WP_006367307.1	CA-L227-2013_51985_3	76.471	2.4e-140	100	389	cysH
Chl_ferrooxidans_KoFox	L227_2013_bin55	WP_006367308.1	CA-L227-2013_51985_2	93.857	0	100	578	cysD
Chl_ferrooxidans_KoFox	L227_2013_bin55	WP_006367309.1	CA-L227-2013_17756_14	80.447	1.66e-98	30	294	cysN
Chl_ferrooxidans_KoFox	L227_2013_bin55	WP_006367321.1	CA-L227-2013_17756_11	82.867	7.93e-174	99	478	cysW
Chl_ferrooxidans_KoFox	L227_2013_bin55	WP_006367322.1	CA-L227-2013_17756_10	87.365	2.25e-175	100	481	cysT
Chl_ferrooxidans_KoFox	L227_2013_bin55	WP_006367323.1	CA-L227-2013_17756_9	84.071	0	100	589	cysP
Chl_ferrooxidans_KoFox	L227_2013_bin56	WP_006367321.1	CA-L227-2013_1459_12	84.965	5.38e-179	99	491	cysW
Chl_ferrooxidans_KoFox	L227_2013_bin56	WP_006367322.1	CA-L227-2013_1459_11	87.726	1.22e-176	100	484	cysT
Chl_ferrooxidans_KoFox	L227_2013_bin56	WP_006367323.1	CA-L227-2013_1459_10	81.416	0	100	580	cysP
Chl_ferrooxidans_KoFox	L227_2013_bin56	WP_006367388.1	CA-L227-2013_20535_9	51.522	4.68e-138	100	397	cyc2
Chl_ferrooxidans_KoFox	L227_enr_S_6D_bin01	WP_006367307.1	L227_S_6D_8_80	70.042	2.05e-129	100	362	cysH
Chl_ferrooxidans_KoFox	L227_enr_S_6D_bin01	WP_006367308.1	L227_S_6D_8_79	92.15	0	100	571	cysD
Chl_ferrooxidans_KoFox	L227_enr_S_6D_bin01	WP_006367309.1	L227_S_6D_8_78	83.278	0	99	1046	cysN
Chl_ferrooxidans_KoFox	L227_enr_S_6D_bin01	WP_006367321.1	L227_S_6D_8_71	85.357	1.23e-176	97	485	cysW
Chl_ferrooxidans_KoFox	L227_enr_S_6D_bin01	WP_006367322.1	L227_S_6D_8_70	88.809	1.29e-171	100	471	cysT
Chl_ferrooxidans_KoFox	L227_enr_S_6D_bin01	WP_006367323.1	L227_S_6D_8_69	84.071	0	100	586	cysP
Chl_ferrooxidans_KoFox	L227_enr_S_6D_bin01	WP_006367388.1	L227_S_6D_2_284	56.876	1.99e-158	100	449	cyc2
Chl_ferrooxidans_KoFox	L304_enr_S_6D_bin01	WP_006365810.1	L304_S_6D_5_93	87.742	4.53e-100	100	281	Bacterioferritin
Chl_ferrooxidans_KoFox	L304_enr_S_6D_bin01	WP_006367307.1	L304_S_6D_0_84	72.574	3.79e-131	100	366	cysH
Chl_ferrooxidans_KoFox	L304_enr_S_6D_bin01	WP_006367308.1	L304_S_6D_0_83	88.055	0	100	546	cysD
Chl_ferrooxidans_KoFox	L304_enr_S_6D_bin01	WP_006367309.1	L304_S_6D_0_82	79.153	0	98	976	cysN
Chl_ferrooxidans_KoFox	L304_enr_S_6D_bin01	WP_006367321.1	L304_S_6D_0_80	80.657	1.04e-162	95	450	cysW
Chl_ferrooxidans_KoFox	L304_enr_S_6D_bin01	WP_006367322.1	L304_S_6D_0_79	81.387	4.55e-138	99	387	cysT
Chl_ferrooxidans_KoFox	L304_enr_S_6D_bin01	WP_006367323.1	L304_S_6D_0_78	78.466	0	100	540	cysP
Chl_ferrooxidans_KoFox	L304_enr_S_6D_bin01	WP_006367388.1	L304_S_6D_0_449	54.386	2.69e-147	95	421	cyc2
Chl_ferrooxidans_KoFox	L442_2011_2014_bin64	WP_006367307.1	CA-L442_148240_18	69.787	2.08e-126	99	353	cysH
Chl_ferrooxidans_KoFox	L442_2011_2014_bin64	WP_006367308.1	CA-L442_148240_17	92.833	0	100	571	cysD
Chl_ferrooxidans_KoFox	L442_2011_2014_bin64	WP_006367309.1	CA-L442_148240_16	83.639	0	100	1054	cysN
Chl_ferrooxidans_KoFox	L442_2011_2014_bin64	WP_006367321.1	CA-L442_148240_9	86.071	2.84e-177	97	486	cysW
Chl_ferrooxidans_KoFox	L442_2011_2014_bin64	WP_006367322.1	CA-L442_148240_8	87.726	3.23e-176	100	483	cysT
Chl_ferrooxidans_KoFox	L442_2011_2014_bin64	WP_006367323.1	CA-L442_148240_7	82.301	0	100	575	cysP
Chl_ferrooxidans_KoFox	Ptc_aestuarii_DSM_271	WP_006367308.1	WP_012506302.1	37.578	4.94e-66	99	205	cysD
Chl_ferrooxidans_KoFox	Ptc_aestuarii_DSM_271	WP_006367309.1	WP_012506304.1	33.641	8.92e-98	89	308	cysN
Chl_clathratiforme_BU_1	Cba_parvum_NCIB_8327	WP_012506869.1	WP_012501274.1	71.127	0	99	623	fccB
Chl_clathratiforme_BU_1	Cba_parvum_NCIB_8327	WP_012507596.1	WP_012502322.1	64.957	1.13e-55	100	165	soxX
Chl_clathratiforme_BU_1	Cba_parvum_NCIB_8327	WP_012507597.1	WP_012502321.1	66.013	8.19e-77	100	221	soxY
Chl_clathratiforme_BU_1	Cba_parvum_NCIB_8327	WP_012507598.1	WP_012502320.1	60.396	3.22e-44	100	135	soxZ
Chl_clathratiforme_BU_1	Cba_parvum_NCIB_8327	WP_012507599.1	WP_012502319.1	66.316	5.86e-147	100	410	soxA
Chl_clathratiforme_BU_1	Cba_parvum_NCIB_8327	WP_012507601.1	WP_012502317.1	75.726	0	99	958	soxB
Chl_clathratiforme_BU_1	Cba_parvum_NCIB_8327	WP_012508102.1	WP_012501324.1	79.175	0	100	819	sqr
Chl_clathratiforme_BU_1	Cba_parvum_NCIB_8327	WP_012508569.1	WP_012502530.1	57.143	5.79e-62	79	186	hupD
Chl_clathratiforme_BU_1	Cba_parvum_NCIB_8327	WP_012508570.1	WP_012502531.1	72.566	2.04e-125	99	350	hupC
Chl_clathratiforme_BU_1	Cba_parvum_NCIB_8327	WP_012508571.1	WP_012502532.1	85.49	0	100	1049	hupL
Chl_clathratiforme_BU_1	Cba_parvum_NCIB_8327	WP_012508572.1	WP_012502533.1	82.569	0	90	579	hupS
Chl_clathratiforme_BU_1	Cba_parvum_NCIB_8327	WP_012508979.1	WP_012501300.1	45.263	9.72e-108	99	317	dsrP
Chl_clathratiforme_BU_1	Cba_parvum_NCIB_8327	WP_012508980.1	WP_041466073.1	62.016	5.03e-113	100	322	dsrO
Chl_clathratiforme_BU_1	Cba_parvum_NCIB_8327	WP_012508982.1	WP_012501297.1	84.909	0	100	975	dsrK
Chl_clathratiforme_BU_1	Cba_parvum_NCIB_8327	WP_012508983.1	WP_012501296.1	67.372	1.24e-161	100	451	dsrM
Chl_clathratiforme_BU_1	Cba_parvum_NCIB_8327	WP_012508989.1	WP_012501293.1	73.702	0	100	912	dsrL
Chl_clathratiforme_BU_1	Cba_parvum_NCIB_8327	WP_012508990.1	WP_012501292.1	87.744	0	100	679	dsrB
Chl_clathratiforme_BU_1	Cba_parvum_NCIB_8327	WP_012508991.1	WP_012501291.1	81.34	0	100	725	dsrA
Chl_clathratiforme_BU_1	Cba_parvum_NCIB_8327	WP_012508992.1	WP_012501290.1	76.577	1.11e-63	100	185	dsrC
Chl_clathratiforme_BU_1	Cba_parvum_NCIB_8327	WP_012508993.1	WP_012501289.1	61.062	0	99	558	dsrN
Chl_clathratiforme_BU_1	Che_thalassium_ATCC_35110	WP_012506869.1	WP_012499197.1	60.373	0	99	525	fccB
Chl_clathratiforme_BU_1	Che_thalassium_ATCC_35110	WP_012508102.1	WP_012500903.1	76.86	0	100	814	sqr
Chl_clathratiforme_BU_1	Che_thalassium_ATCC_35110	WP_012508569.1	WP_012499819.1	56.863	7.12e-64	79	191	hupD
Chl_clathratiforme_BU_1	Che_thalassium_ATCC_35110	WP_012508570.1	WP_012501194.1	73.451	1.43e-123	99	346	hupC
Chl_clathratiforme_BU_1	Che_thalassium_ATCC_35110	WP_012508571.1	WP_012501193.1	81.993	0	99	1001	hupL
Chl_clathratiforme_BU_1	Che_thalassium_ATCC_35110	WP_012508572.1	WP_012501192.1	78.83	0	99	582	hupS
Chl_clathratiforme_BU_1	Che_thalassium_ATCC_35110	WP_012508980.1	WP_012498677.1	39.904	6.84e-45	81	155	dsrO
Chl_clathratiforme_BU_1	Chl_chlorochromatii_CaD3	WP_012506868.1	WP_011363013.1	60.163	2.7e-47	97	145	fccA
Chl_clathratiforme_BU_1	Chl_chlorochromatii_CaD3	WP_012506869.1	WP_011363012.1	74.71	0	100	649	fccB
Chl_clathratiforme_BU_1	Chl_chlorochromatii_CaD3	WP_012506890.1	WP_011362599.1	78.626	0	100	661	qmoC
Chl_clathratiforme_BU_1	Chl_chlorochromatii_CaD3	WP_012506891.1	WP_011362600.1	84.4	0	100	1360	qmoB
Chl_clathratiforme_BU_1	Chl_chlorochromatii_CaD3	WP_012506894.1	WP_011362602.1	92.977	0	99	1299	aprA
Chl_clathratiforme_BU_1	Chl_chlorochromatii_CaD3	WP_012506895.1	WP_011362603.1	95	2.6e-101	100	282	aprB
Chl_clathratiforme_BU_1	Chl_chlorochromatii_CaD3	WP_012506896.1	WP_011362604.1	84.615	0	100	739	sat
Chl_clathratiforme_BU_1	Chl_chlorochromatii_CaD3	WP_012507596.1	WP_011362931.1	66.087	2.64e-57	100	169	soxX
Chl_clathratiforme_BU_1	Chl_chlorochromatii_CaD3	WP_012507597.1	WP_011362932.1	70.588	1.14e-76	100	221	soxY
Chl_clathratiforme_BU_1	Chl_chlorochromatii_CaD3	WP_012507598.1	WP_011362933.1	73.267	1.66e-53	100	159	soxZ
Chl_clathratiforme_BU_1	Chl_chlorochromatii_CaD3	WP_012507599.1	WP_011362934.1	74.035	1.59e-162	100	449	soxA
Chl_clathratiforme_BU_1	Chl_chlorochromatii_CaD3	WP_012507601.1	WP_011362936.1	80	0	99	1004	soxB
Chl_clathratiforme_BU_1	Chl_chlorochromatii_CaD3	WP_012508102.1	WP_011361915.1	83.884	0	100	860	sqr
Chl_clathratiforme_BU_1	Chl_chlorochromatii_CaD3	WP_012508979.1	WP_011362953.1	37.677	1.25e-49	99	166	dsrP
Chl_clathratiforme_BU_1	Chl_chlorochromatii_CaD3	WP_012508980.1	WP_011362954.1	58.527	2.15e-119	100	338	dsrO
Chl_clathratiforme_BU_1	Chl_chlorochromatii_CaD3	WP_012508982.1	WP_011362956.1	85.974	0	99	1015	dsrK
Chl_clathratiforme_BU_1	Chl_chlorochromatii_CaD3	WP_012508983.1	WP_011362957.1	68.485	8.33e-175	99	484	dsrM
Chl_clathratiforme_BU_1	Chl_chlorochromatii_CaD3	WP_012508985.1	WP_011362959.1	59.794	4.13e-44	100	134	dsrH
Chl_clathratiforme_BU_1	Chl_chlorochromatii_CaD3	WP_012508987.1	WP_011362961.1	89.076	2.61e-78	100	223	dsrE
Chl_clathratiforme_BU_1	Chl_chlorochromatii_CaD3	WP_012508989.1	WP_011362963.1	77.202	0	100	967	dsrL
Chl_clathratiforme_BU_1	Chl_chlorochromatii_CaD3	WP_012508990.1	WP_041466582.1	88.858	0	100	692	dsrB
Chl_clathratiforme_BU_1	Chl_chlorochromatii_CaD3	WP_012508991.1	WP_011362965.1	82.775	0	100	726	dsrA
Chl_clathratiforme_BU_1	Chl_chlorochromatii_CaD3	WP_012508992.1	WP_011362966.1	83.784	4.95e-68	100	196	dsrC
Chl_clathratiforme_BU_1	Chl_chlorochromatii_CaD3	WP_012508993.1	WP_011362967.1	58.009	0	100	540	dsrN
Chl_clathratiforme_BU_1	Chl_chlorochromatii_CaD3	WP_012508994.1	WP_041466583.1	74.324	5.1e-41	96	125	tusA
Chl_clathratiforme_BU_1	Chl_chlorochromatii_CaD3	WP_041526868.1	WP_011362960.1	85.124	2.81e-74	96	213	dsrF
Chl_clathratiforme_BU_1	Chl_clathratiforme_BU_1	WP_012506866.1	WP_012506866.1	100	5.06e-107	100	297	soyY
Chl_clathratiforme_BU_1	Chl_clathratiforme_BU_1	WP_012506867.1	WP_012506867.1	100	8.64e-72	100	205	soyZ
Chl_clathratiforme_BU_1	Chl_clathratiforme_BU_1	WP_012506868.1	WP_012506868.1	100	3.5e-90	100	253	fccA
Chl_clathratiforme_BU_1	Chl_clathratiforme_BU_1	WP_012506869.1	WP_012506869.1	100	0	100	881	fccB
Chl_clathratiforme_BU_1	Chl_clathratiforme_BU_1	WP_012506890.1	WP_012506890.1	100	0	100	811	qmoC
Chl_clathratiforme_BU_1	Chl_clathratiforme_BU_1	WP_012506891.1	WP_012506891.1	100	0	100	1555	qmoB
Chl_clathratiforme_BU_1	Chl_clathratiforme_BU_1	WP_012506894.1	WP_012506894.1	100	0	100	1379	aprA
Chl_clathratiforme_BU_1	Chl_clathratiforme_BU_1	WP_012506895.1	WP_012506895.1	100	2.59e-106	100	295	aprB
Chl_clathratiforme_BU_1	Chl_clathratiforme_BU_1	WP_012506896.1	WP_012506896.1	100	0	100	842	sat
Chl_clathratiforme_BU_1	Chl_clathratiforme_BU_1	WP_012507596.1	WP_012507596.1	100	3.83e-85	100	240	soxX
Chl_clathratiforme_BU_1	Chl_clathratiforme_BU_1	WP_012507597.1	WP_012507597.1	100	1.33e-110	100	307	soxY
Chl_clathratiforme_BU_1	Chl_clathratiforme_BU_1	WP_012507598.1	WP_012507598.1	100	8.12e-72	100	205	soxZ
Chl_clathratiforme_BU_1	Chl_clathratiforme_BU_1	WP_012507599.1	WP_012507599.1	100	0	100	594	soxA
Chl_clathratiforme_BU_1	Chl_clathratiforme_BU_1	WP_012507601.1	WP_012507601.1	100	0	100	1209	soxB
Chl_clathratiforme_BU_1	Chl_clathratiforme_BU_1	WP_012508102.1	WP_012508102.1	100	0	100	1005	sqr
Chl_clathratiforme_BU_1	Chl_clathratiforme_BU_1	WP_012508569.1	WP_012508569.1	100	5.38e-145	100	397	hupD
Chl_clathratiforme_BU_1	Chl_clathratiforme_BU_1	WP_012508570.1	WP_012508570.1	100	6.73e-170	100	463	hupC
Chl_clathratiforme_BU_1	Chl_clathratiforme_BU_1	WP_012508571.1	WP_012508571.1	100	0	100	1191	hupL
Chl_clathratiforme_BU_1	Chl_clathratiforme_BU_1	WP_012508572.1	WP_012508572.1	100	0	100	754	hupS
Chl_clathratiforme_BU_1	Chl_clathratiforme_BU_1	WP_012508979.1	WP_012508979.1	100	0	100	697	dsrP
Chl_clathratiforme_BU_1	Chl_clathratiforme_BU_1	WP_012508980.1	WP_012508980.1	100	0	100	538	dsrO
Chl_clathratiforme_BU_1	Chl_clathratiforme_BU_1	WP_012508982.1	WP_012508982.1	100	0	100	1152	dsrK
Chl_clathratiforme_BU_1	Chl_clathratiforme_BU_1	WP_012508983.1	WP_012508983.1	100	0	100	673	dsrM
Chl_clathratiforme_BU_1	Chl_clathratiforme_BU_1	WP_012508985.1	WP_012508985.1	100	2.26e-71	100	203	dsrH
Chl_clathratiforme_BU_1	Chl_clathratiforme_BU_1	WP_012508987.1	WP_012508987.1	100	3.78e-86	100	243	dsrE
Chl_clathratiforme_BU_1	Chl_clathratiforme_BU_1	WP_012508989.1	WP_012508989.1	100	0	100	1192	dsrL
Chl_clathratiforme_BU_1	Chl_clathratiforme_BU_1	WP_012508990.1	WP_012508990.1	100	0	100	753	dsrB
Chl_clathratiforme_BU_1	Chl_clathratiforme_BU_1	WP_012508991.1	WP_012508991.1	100	0	100	872	dsrA
Chl_clathratiforme_BU_1	Chl_clathratiforme_BU_1	WP_012508992.1	WP_012508992.1	100	7.71e-82	100	231	dsrC
Chl_clathratiforme_BU_1	Chl_clathratiforme_BU_1	WP_012508993.1	WP_012508993.1	100	0	100	937	dsrN
Chl_clathratiforme_BU_1	Chl_clathratiforme_BU_1	WP_012508994.1	WP_012508994.1	100	1.22e-54	100	160	tusA
Chl_clathratiforme_BU_1	Chl_clathratiforme_BU_1	WP_041526868.1	WP_041526868.1	100	5.77e-90	100	253	dsrF
Chl_clathratiforme_BU_1	Chl_ferrooxidans_KoFox	WP_012508102.1	WP_006365979.1	88.43	0	100	915	sqr
Chl_clathratiforme_BU_1	Chl_ferrooxidans_KoFox	WP_012508569.1	WP_006366942.1	75.949	4.89e-90	81	257	hupD
Chl_clathratiforme_BU_1	Chl_ferrooxidans_KoFox	WP_012508570.1	WP_006366943.1	86.726	6.97e-153	99	420	hupC
Chl_clathratiforme_BU_1	Chl_ferrooxidans_KoFox	WP_012508571.1	WP_006366944.1	91.608	0	100	1105	hupL
Chl_clathratiforme_BU_1	Chl_ferrooxidans_KoFox	WP_012508572.1	WP_006366945.1	88.398	0	100	629	hupS
Chl_clathratiforme_BU_1	Chl_limicola_DSM_245	WP_012506866.1	WP_012464997.1	60	3.44e-62	100	184	soyY
Chl_clathratiforme_BU_1	Chl_limicola_DSM_245	WP_012506867.1	WP_012464998.1	61.856	1.69e-41	95	128	soyZ
Chl_clathratiforme_BU_1	Chl_limicola_DSM_245	WP_012506868.1	WP_012464999.1	62.5	3.64e-44	97	137	fccA
Chl_clathratiforme_BU_1	Chl_limicola_DSM_245	WP_012506869.1	WP_012465000.1	79.07	0	100	707	fccB
Chl_clathratiforme_BU_1	Chl_limicola_DSM_245	WP_012508102.1	WP_012467291.1	39.549	2.23e-125	100	370	sqr
Chl_clathratiforme_BU_1	Chl_limicola_DSM_245	WP_012508569.1	WP_012465816.1	64.968	1.01e-73	81	216	hupD
Chl_clathratiforme_BU_1	Chl_limicola_DSM_245	WP_012508570.1	WP_012465815.1	87.168	9.77e-153	99	420	hupC
Chl_clathratiforme_BU_1	Chl_limicola_DSM_245	WP_012508571.1	WP_012465814.1	90.035	0	100	1093	hupL
Chl_clathratiforme_BU_1	Chl_limicola_DSM_245	WP_012508572.1	WP_012465813.1	89.503	0	100	619	hupS
Chl_clathratiforme_BU_1	Chl_limicola_DSM_245	WP_012508979.1	WP_012465671.1	43.49	1.88e-103	99	306	dsrP
Chl_clathratiforme_BU_1	Chl_limicola_DSM_245	WP_012508980.1	WP_012465670.1	63.953	3.79e-125	100	352	dsrO
Chl_clathratiforme_BU_1	Chl_limicola_DSM_245	WP_012508982.1	WP_012465668.1	81.387	0	99	968	dsrK
Chl_clathratiforme_BU_1	Chl_limicola_DSM_245	WP_012508983.1	WP_012465667.1	64.955	9.7e-173	100	479	dsrM
Chl_clathratiforme_BU_1	Chl_limicola_DSM_245	WP_012508985.1	WP_012465665.1	63.918	5.01e-46	100	139	dsrH
Chl_clathratiforme_BU_1	Chl_limicola_DSM_245	WP_012508987.1	WP_012465663.1	86.555	1.51e-75	100	216	dsrE
Chl_clathratiforme_BU_1	Chl_limicola_DSM_245	WP_012508989.1	WP_012465660.1	81.076	0	99	1002	dsrL
Chl_clathratiforme_BU_1	Chl_limicola_DSM_245	WP_012508990.1	WP_012465659.1	89.972	0	100	697	dsrB
Chl_clathratiforme_BU_1	Chl_limicola_DSM_245	WP_012508991.1	WP_012465658.1	82.494	0	100	740	dsrA
Chl_clathratiforme_BU_1	Chl_limicola_DSM_245	WP_012508992.1	WP_012465657.1	82.883	5.7e-68	100	196	dsrC
Chl_clathratiforme_BU_1	Chl_limicola_DSM_245	WP_012508993.1	WP_012465656.1	63.415	0	99	598	dsrN
Chl_clathratiforme_BU_1	Chl_limicola_DSM_245	WP_041526868.1	WP_012465664.1	85.95	3.08e-66	96	192	dsrF
Chl_clathratiforme_BU_1	Chl_luteolum_DSM_273	WP_012508102.1	WP_011356837.1	82.438	0	100	858	sqr
Chl_clathratiforme_BU_1	Chl_luteolum_DSM_273	WP_012508569.1	WP_011358180.1	70.253	1.04e-83	81	241	hupD
Chl_clathratiforme_BU_1	Chl_luteolum_DSM_273	WP_012508570.1	WP_011358179.1	79.736	2.55e-139	100	385	hupC
Chl_clathratiforme_BU_1	Chl_luteolum_DSM_273	WP_012508571.1	WP_011358178.1	88.986	0	100	1084	hupL
Chl_clathratiforme_BU_1	Chl_luteolum_DSM_273	WP_012508572.1	WP_011358177.1	82.873	0	100	594	hupS
Chl_clathratiforme_BU_1	Chl_luteolum_DSM_273	WP_012508979.1	WP_011356814.1	34.271	3.96e-49	99	166	dsrP
Chl_clathratiforme_BU_1	Chl_luteolum_DSM_273	WP_012508980.1	WP_011356813.1	56.8	8.89e-104	97	298	dsrO
Chl_clathratiforme_BU_1	Chl_luteolum_DSM_273	WP_012508982.1	WP_011356811.1	82.117	0	99	972	dsrK
Chl_clathratiforme_BU_1	Chl_luteolum_DSM_273	WP_012508983.1	WP_011356810.1	65.861	8.22e-166	100	461	dsrM
Chl_clathratiforme_BU_1	Chl_luteolum_DSM_273	WP_012508987.1	WP_011356806.1	84.874	3.31e-74	100	212	dsrE
Chl_clathratiforme_BU_1	Chl_luteolum_DSM_273	WP_012508989.1	WP_011356804.1	75.26	0	100	911	dsrL
Chl_clathratiforme_BU_1	Chl_luteolum_DSM_273	WP_012508990.1	WP_011356803.1	90.529	0	100	701	dsrB
Chl_clathratiforme_BU_1	Chl_luteolum_DSM_273	WP_012508991.1	WP_011356802.1	82.254	0	100	729	dsrA
Chl_clathratiforme_BU_1	Chl_luteolum_DSM_273	WP_012508992.1	WP_011356801.1	80.18	1.79e-65	100	189	dsrC
Chl_clathratiforme_BU_1	Chl_luteolum_DSM_273	WP_012508993.1	WP_011356800.1	57.837	0	99	541	dsrN
Chl_clathratiforme_BU_1	Chl_luteolum_DSM_273	WP_041526868.1	WP_011356807.1	80	7.4e-70	95	202	dsrF
Chl_clathratiforme_BU_1	Chl_phaeobacteroides_BS1	WP_012506869.1	WP_012473490.1	69.767	0	100	616	fccB
Chl_clathratiforme_BU_1	Chl_phaeobacteroides_BS1	WP_012506890.1	WP_012475229.1	77.354	0	100	655	qmoC
Chl_clathratiforme_BU_1	Chl_phaeobacteroides_BS1	WP_012506891.1	WP_012475230.1	80.933	0	100	1286	qmoB
Chl_clathratiforme_BU_1	Chl_phaeobacteroides_BS1	WP_012506894.1	WP_012475231.1	92.249	0	100	1293	aprA
Chl_clathratiforme_BU_1	Chl_phaeobacteroides_BS1	WP_012506895.1	WP_012475232.1	96.429	3.15e-103	100	287	aprB
Chl_clathratiforme_BU_1	Chl_phaeobacteroides_BS1	WP_012506896.1	WP_012475233.1	83.127	0	100	718	sat
Chl_clathratiforme_BU_1	Chl_phaeobacteroides_BS1	WP_012508102.1	WP_012475782.1	42.71	6.71e-133	100	389	sqr
Chl_clathratiforme_BU_1	Chl_phaeobacteroides_BS1	WP_012508569.1	WP_012474988.1	58.065	9.19e-64	79	191	hupD
Chl_clathratiforme_BU_1	Chl_phaeobacteroides_BS1	WP_012508570.1	WP_012474989.1	73.451	6.12e-129	99	360	hupC
Chl_clathratiforme_BU_1	Chl_phaeobacteroides_BS1	WP_012508571.1	WP_012474990.1	85.49	0	100	1020	hupL
Chl_clathratiforme_BU_1	Chl_phaeobacteroides_BS1	WP_012508572.1	WP_012474991.1	78.899	0	90	557	hupS
Chl_clathratiforme_BU_1	Chl_phaeobacteroides_BS1	WP_012508979.1	WP_012475239.1	42.969	2.79e-104	99	308	dsrP
Chl_clathratiforme_BU_1	Chl_phaeobacteroides_BS1	WP_012508980.1	WP_012475240.1	61.776	1.44e-121	100	343	dsrO
Chl_clathratiforme_BU_1	Chl_phaeobacteroides_BS1	WP_012508982.1	WP_012475242.1	85.455	0	100	1004	dsrK
Chl_clathratiforme_BU_1	Chl_phaeobacteroides_BS1	WP_012508983.1	WP_012475243.1	67.372	2.83e-174	100	483	dsrM
Chl_clathratiforme_BU_1	Chl_phaeobacteroides_BS1	WP_012508985.1	WP_012475245.1	69.072	7.92e-50	100	149	dsrH
Chl_clathratiforme_BU_1	Chl_phaeobacteroides_BS1	WP_012508987.1	WP_012475247.1	84.874	3.57e-74	100	212	dsrE
Chl_clathratiforme_BU_1	Chl_phaeobacteroides_BS1	WP_012508989.1	WP_012475249.1	41.166	1.26e-158	99	462	dsrL
Chl_clathratiforme_BU_1	Chl_phaeobacteroides_BS1	WP_012508990.1	WP_012475250.1	75.766	0	100	608	dsrB
Chl_clathratiforme_BU_1	Chl_phaeobacteroides_BS1	WP_012508991.1	WP_012475251.1	75.318	0	94	664	dsrA
Chl_clathratiforme_BU_1	Chl_phaeobacteroides_BS1	WP_012508992.1	WP_012475252.1	72.973	3.46e-58	100	171	dsrC
Chl_clathratiforme_BU_1	Chl_phaeobacteroides_BS1	WP_012508993.1	WP_012475253.1	62.851	0	100	590	dsrN
Chl_clathratiforme_BU_1	Chl_phaeobacteroides_BS1	WP_041526868.1	WP_012475246.1	82.5	6.06e-71	95	204	dsrF
Chl_clathratiforme_BU_1	Chl_phaeobacteroides_DSM_266	WP_012506866.1	WP_011743941.1	51.163	1.83e-48	89	149	soyY
Chl_clathratiforme_BU_1	Chl_phaeobacteroides_DSM_266	WP_012506867.1	WP_011743942.1	63.918	3.45e-43	95	132	soyZ
Chl_clathratiforme_BU_1	Chl_phaeobacteroides_DSM_266	WP_012506868.1	WP_011743943.1	60	1.08e-46	97	143	fccA
Chl_clathratiforme_BU_1	Chl_phaeobacteroides_DSM_266	WP_012506869.1	WP_011743944.1	76.279	0	100	678	fccB
Chl_clathratiforme_BU_1	Chl_phaeobacteroides_DSM_266	WP_012508102.1	WP_011746332.1	39.425	4.36e-125	100	369	sqr
Chl_clathratiforme_BU_1	Chl_phaeobacteroides_DSM_266	WP_012508569.1	WP_011744850.1	71.613	2.66e-81	80	235	hupD
Chl_clathratiforme_BU_1	Chl_phaeobacteroides_DSM_266	WP_012508570.1	WP_011744849.1	84.581	5.47e-150	100	413	hupC
Chl_clathratiforme_BU_1	Chl_phaeobacteroides_DSM_266	WP_012508571.1	WP_011744848.1	88.462	0	100	1078	hupL
Chl_clathratiforme_BU_1	Chl_phaeobacteroides_DSM_266	WP_012508572.1	WP_011744847.1	85.912	0	100	597	hupS
Chl_clathratiforme_BU_1	Chl_phaeobacteroides_DSM_266	WP_012508979.1	WP_011744050.1	45.431	2.53e-103	99	306	dsrP
Chl_clathratiforme_BU_1	Chl_phaeobacteroides_DSM_266	WP_012508980.1	WP_011744049.1	65.891	3.28e-131	100	368	dsrO
Chl_clathratiforme_BU_1	Chl_phaeobacteroides_DSM_266	WP_012508982.1	WP_011744047.1	83.394	0	99	992	dsrK
Chl_clathratiforme_BU_1	Chl_phaeobacteroides_DSM_266	WP_012508983.1	WP_011744046.1	68.882	2.45e-178	100	493	dsrM
Chl_clathratiforme_BU_1	Chl_phaeobacteroides_DSM_266	WP_012508985.1	WP_011744044.1	76.289	1.77e-52	100	156	dsrH
Chl_clathratiforme_BU_1	Chl_phaeobacteroides_DSM_266	WP_012508987.1	WP_011744042.1	89.916	3.09e-79	100	225	dsrE
Chl_clathratiforme_BU_1	Chl_phaeobacteroides_DSM_266	WP_012508989.1	WP_011744040.1	79.066	0	100	986	dsrL
Chl_clathratiforme_BU_1	Chl_phaeobacteroides_DSM_266	WP_012508990.1	WP_011744039.1	92.201	0	100	709	dsrB
Chl_clathratiforme_BU_1	Chl_phaeobacteroides_DSM_266	WP_012508991.1	WP_011744038.1	86.091	0	100	774	dsrA
Chl_clathratiforme_BU_1	Chl_phaeobacteroides_DSM_266	WP_012508992.1	WP_011744037.1	81.982	1.67e-67	100	195	dsrC
Chl_clathratiforme_BU_1	Chl_phaeobacteroides_DSM_266	WP_012508993.1	WP_011744036.1	67.478	0	99	641	dsrN
Chl_clathratiforme_BU_1	Chl_phaeobacteroides_DSM_266	WP_012508994.1	WP_011744035.1	80.769	1.06e-44	100	135	tusA
Chl_clathratiforme_BU_1	Chl_phaeobacteroides_DSM_266	WP_041526868.1	WP_011744043.1	81.746	1.12e-73	100	212	dsrF
Chl_clathratiforme_BU_1	Chl_phaeoferrooxidans_KB01	WP_012508102.1	WP_076790150.1	88.843	0	100	912	sqr
Chl_clathratiforme_BU_1	Chl_phaeoferrooxidans_KB01	WP_012508569.1	WP_076790626.1	74.684	4.26e-88	81	252	hupD
Chl_clathratiforme_BU_1	Chl_phaeoferrooxidans_KB01	WP_012508570.1	WP_076790628.1	85.841	4.95e-152	99	418	hupC
Chl_clathratiforme_BU_1	Chl_phaeoferrooxidans_KB01	WP_012508571.1	WP_076790629.1	91.084	0	100	1101	hupL
Chl_clathratiforme_BU_1	Chl_phaeoferrooxidans_KB01	WP_012508572.1	WP_076790639.1	89.602	0	90	620	hupS
Chl_clathratiforme_BU_1	Chl_phaeovibrioides_DSM_265	WP_012506869.1	WP_011889271.1	72.622	0	100	644	fccB
Chl_clathratiforme_BU_1	Chl_phaeovibrioides_DSM_265	WP_012507596.1	WP_011889401.1	60.345	1.14e-51	100	155	soxX
Chl_clathratiforme_BU_1	Chl_phaeovibrioides_DSM_265	WP_012507597.1	WP_011889400.1	64.706	4.31e-76	100	219	soxY
Chl_clathratiforme_BU_1	Chl_phaeovibrioides_DSM_265	WP_012507598.1	WP_011889399.1	56.436	7.7e-42	100	129	soxZ
Chl_clathratiforme_BU_1	Chl_phaeovibrioides_DSM_265	WP_012507599.1	WP_011889398.1	66.667	2.29e-149	100	416	soxA
Chl_clathratiforme_BU_1	Chl_phaeovibrioides_DSM_265	WP_012507601.1	WP_011889396.1	74.872	0	99	950	soxB
Chl_clathratiforme_BU_1	Chl_phaeovibrioides_DSM_265	WP_012508102.1	WP_011889385.1	81.612	0	100	846	sqr
Chl_clathratiforme_BU_1	Chl_phaeovibrioides_DSM_265	WP_012508980.1	WP_011889311.1	54.651	7.55e-105	100	300	dsrO
Chl_clathratiforme_BU_1	Chl_phaeovibrioides_DSM_265	WP_012508982.1	WP_011889309.1	80.51	0	99	958	dsrK
Chl_clathratiforme_BU_1	Chl_phaeovibrioides_DSM_265	WP_012508983.1	WP_011889308.1	66.465	2.12e-163	100	455	dsrM
Chl_clathratiforme_BU_1	Chl_phaeovibrioides_DSM_265	WP_012508985.1	WP_011889306.1	64.948	2.89e-44	100	135	dsrH
Chl_clathratiforme_BU_1	Chl_phaeovibrioides_DSM_265	WP_012508987.1	WP_011889304.1	85.714	7.08e-75	100	214	dsrE
Chl_clathratiforme_BU_1	Chl_phaeovibrioides_DSM_265	WP_012508989.1	WP_011889302.1	73.529	0	100	909	dsrL
Chl_clathratiforme_BU_1	Chl_phaeovibrioides_DSM_265	WP_012508990.1	WP_041469939.1	89.694	0	100	694	dsrB
Chl_clathratiforme_BU_1	Chl_phaeovibrioides_DSM_265	WP_012508991.1	WP_011889300.1	81.055	0	100	723	dsrA
Chl_clathratiforme_BU_1	Chl_phaeovibrioides_DSM_265	WP_012508992.1	WP_011889299.1	79.279	1.63e-65	100	189	dsrC
Chl_clathratiforme_BU_1	Chl_phaeovibrioides_DSM_265	WP_012508993.1	WP_011889298.1	61.136	0	96	556	dsrN
Chl_clathratiforme_BU_1	Chl_phaeovibrioides_DSM_265	WP_041526868.1	WP_011889305.1	77.5	9.49e-68	95	196	dsrF
Chl_clathratiforme_BU_1	Chl_sp_N1	WP_012508102.1	WP_131355651.1	82.438	0	100	857	sqr
Chl_clathratiforme_BU_1	Chl_sp_N1	WP_012508979.1	WP_131355593.1	32.134	1.9e-43	100	151	dsrP
Chl_clathratiforme_BU_1	Chl_sp_N1	WP_012508980.1	WP_131355812.1	54.183	2.83e-97	97	281	dsrO
Chl_clathratiforme_BU_1	Chl_sp_N1	WP_012508982.1	WP_131355586.1	82	0	100	976	dsrK
Chl_clathratiforme_BU_1	Chl_sp_N1	WP_012508983.1	WP_131355583.1	68.278	2.71e-170	100	473	dsrM
Chl_clathratiforme_BU_1	Chl_sp_N1	WP_012508985.1	WP_131355577.1	61.856	5.39e-44	100	134	dsrH
Chl_clathratiforme_BU_1	Chl_sp_N1	WP_012508987.1	WP_131355571.1	84.034	8.61e-75	100	214	dsrE
Chl_clathratiforme_BU_1	Chl_sp_N1	WP_012508989.1	WP_131355566.1	73.01	0	100	893	dsrL
Chl_clathratiforme_BU_1	Chl_sp_N1	WP_012508990.1	WP_131355563.1	89.415	0	100	694	dsrB
Chl_clathratiforme_BU_1	Chl_sp_N1	WP_012508991.1	WP_131355560.1	84.119	0	97	726	dsrA
Chl_clathratiforme_BU_1	Chl_sp_N1	WP_012508992.1	WP_131355557.1	77.477	2.68e-64	100	186	dsrC
Chl_clathratiforme_BU_1	Chl_sp_N1	WP_012508993.1	WP_131355809.1	56.954	0	98	517	dsrN
Chl_clathratiforme_BU_1	Chl_sp_N1	WP_041526868.1	WP_131355574.1	83.333	1.1e-72	95	209	dsrF
Chl_clathratiforme_BU_1	Chl_tepidum_TLS	WP_012506869.1	NP_662956.1	70.864	0	94	577	fccB
Chl_clathratiforme_BU_1	Chl_tepidum_TLS	WP_012506890.1	NP_661762.1	76.59	0	100	644	qmoC
Chl_clathratiforme_BU_1	Chl_tepidum_TLS	WP_012506891.1	NP_661761.1	80	0	100	1260	qmoB
Chl_clathratiforme_BU_1	Chl_tepidum_TLS	WP_012506894.1	NP_661759.1	92.857	0	100	1297	aprA
Chl_clathratiforme_BU_1	Chl_tepidum_TLS	WP_012506895.1	NP_661758.1	97.143	4.05e-102	100	284	aprB
Chl_clathratiforme_BU_1	Chl_tepidum_TLS	WP_012506896.1	NP_661756.1	85.36	0	100	734	sat
Chl_clathratiforme_BU_1	Chl_tepidum_TLS	WP_012507596.1	NP_661908.1	58.475	6.36e-50	100	151	soxX
Chl_clathratiforme_BU_1	Chl_tepidum_TLS	WP_012507597.1	NP_661909.1	68.627	1.23e-80	100	231	soxY
Chl_clathratiforme_BU_1	Chl_tepidum_TLS	WP_012507598.1	NP_661910.1	56.436	1.26e-41	100	128	soxZ
Chl_clathratiforme_BU_1	Chl_tepidum_TLS	WP_012507599.1	NP_661911.1	68.512	1.63e-149	100	416	soxA
Chl_clathratiforme_BU_1	Chl_tepidum_TLS	WP_012507601.1	NP_661913.1	76.884	0	99	967	soxB
Chl_clathratiforme_BU_1	Chl_tepidum_TLS	WP_012508102.1	NP_661023.1	80	0	100	823	sqr
Chl_clathratiforme_BU_1	Chl_tepidum_TLS	WP_012508569.1	NP_661675.1	60.317	7.53e-52	65	160	hupD
Chl_clathratiforme_BU_1	Chl_tepidum_TLS	WP_012508570.1	NP_661673.1	71.681	3.95e-123	99	345	hupC
Chl_clathratiforme_BU_1	Chl_tepidum_TLS	WP_012508571.1	NP_661672.1	83.857	0	83	859	hupL
Chl_clathratiforme_BU_1	Chl_tepidum_TLS	WP_012508979.1	NP_663114.1	44.474	1.43e-103	99	306	dsrP
Chl_clathratiforme_BU_1	Chl_tepidum_TLS	WP_012508980.1	NP_663115.1	62.403	2.79e-114	100	325	dsrO
Chl_clathratiforme_BU_1	Chl_tepidum_TLS	WP_012508982.1	NP_663117.1	85.246	0	99	1004	dsrK
Chl_clathratiforme_BU_1	Chl_tepidum_TLS	WP_012508983.1	NP_663118.1	67.069	1.61e-165	100	460	dsrM
Chl_clathratiforme_BU_1	Chl_tepidum_TLS	WP_012508985.1	NP_661751.1	68.367	8.05e-49	100	146	dsrH
Chl_clathratiforme_BU_1	Chl_tepidum_TLS	WP_012508987.1	NP_661749.1	82.353	5.91e-72	100	206	dsrE
Chl_clathratiforme_BU_1	Chl_tepidum_TLS	WP_012508989.1	NP_661748.1	73.875	0	100	909	dsrL
Chl_clathratiforme_BU_1	Chl_tepidum_TLS	WP_012508990.1	NP_661747.1	86.351	0	100	677	dsrB
Chl_clathratiforme_BU_1	Chl_tepidum_TLS	WP_012508991.1	NP_663122.1	80.193	0	99	714	dsrA
Chl_clathratiforme_BU_1	Chl_tepidum_TLS	WP_012508992.1	NP_663123.1	72.072	7.66e-59	100	172	dsrC
Chl_clathratiforme_BU_1	Chl_tepidum_TLS	WP_012508993.1	NP_663124.1	60.965	0	100	575	dsrN
Chl_clathratiforme_BU_1	Chl_tepidum_TLS	WP_041526868.1	NP_661750.1	82.5	2.95e-72	95	207	dsrF
Chl_clathratiforme_BU_1	Ignavibacterium_album_JCM_16511_outgroup	WP_012508102.1	WP_014559967.1	58.557	0	100	604	sqr
Chl_clathratiforme_BU_1	L227_2013_bin22	WP_012508102.1	CA-L227-2013_11925_25	90.083	0	100	928	sqr
Chl_clathratiforme_BU_1	L227_2013_bin22	WP_012508569.1	CA-L227-2013_103260_99	77.215	1.14e-91	81	261	hupD
Chl_clathratiforme_BU_1	L227_2013_bin22	WP_012508570.1	CA-L227-2013_103260_98	85.463	9.83e-148	100	407	hupC
Chl_clathratiforme_BU_1	L227_2013_bin22	WP_012508571.1	CA-L227-2013_103260_97	93.357	0	100	1123	hupL
Chl_clathratiforme_BU_1	L227_2013_bin22	WP_012508572.1	CA-L227-2013_103260_96	88.95	0	100	628	hupS
Chl_clathratiforme_BU_1	L227_2013_bin55	WP_012506866.1	CA-L227-2013_85055_12	61.157	2.04e-53	83	161	soyY
Chl_clathratiforme_BU_1	L227_2013_bin55	WP_012506867.1	CA-L227-2013_85055_13	70.588	1.64e-54	100	161	soyZ
Chl_clathratiforme_BU_1	L227_2013_bin55	WP_012506868.1	CA-L227-2013_85055_14	66.667	5.97e-62	100	182	fccA
Chl_clathratiforme_BU_1	L227_2013_bin55	WP_012506869.1	CA-L227-2013_85055_15	84.419	0	100	739	fccB
Chl_clathratiforme_BU_1	L227_2013_bin55	WP_012508102.1	CA-L227-2013_177854_13	90.702	0	100	935	sqr
Chl_clathratiforme_BU_1	L227_2013_bin55	WP_012508569.1	CA-L227-2013_151003_1	82.292	3.85e-54	49	164	hupD
Chl_clathratiforme_BU_1	L227_2013_bin55	WP_012508570.1	CA-L227-2013_4365_37	85.903	2.31e-150	100	414	hupC
Chl_clathratiforme_BU_1	L227_2013_bin55	WP_012508571.1	CA-L227-2013_4365_36	95.105	0	100	1139	hupL
Chl_clathratiforme_BU_1	L227_2013_bin55	WP_012508572.1	CA-L227-2013_4365_35	90.884	0	100	640	hupS
Chl_clathratiforme_BU_1	L227_2013_bin55	WP_012508979.1	CA-L227-2013_58483_20	45.455	6.85e-105	100	310	dsrP
Chl_clathratiforme_BU_1	L227_2013_bin55	WP_012508980.1	CA-L227-2013_58483_19	64.341	6.88e-129	100	362	dsrO
Chl_clathratiforme_BU_1	L227_2013_bin55	WP_012508982.1	CA-L227-2013_58483_17	87.823	0	99	1012	dsrK
Chl_clathratiforme_BU_1	L227_2013_bin55	WP_012508983.1	CA-L227-2013_58483_16	72.81	0	100	517	dsrM
Chl_clathratiforme_BU_1	L227_2013_bin55	WP_012508985.1	CA-L227-2013_58483_14	74.227	6.67e-52	100	154	dsrH
Chl_clathratiforme_BU_1	L227_2013_bin55	WP_012508987.1	CA-L227-2013_58483_12	90.756	1.59e-78	100	223	dsrE
Chl_clathratiforme_BU_1	L227_2013_bin55	WP_012508989.1	CA-L227-2013_58483_10	82.149	0	99	1019	dsrL
Chl_clathratiforme_BU_1	L227_2013_bin55	WP_012508990.1	CA-L227-2013_58483_9	91.086	0	100	708	dsrB
Chl_clathratiforme_BU_1	L227_2013_bin55	WP_012508991.1	CA-L227-2013_58483_8	86.571	0	100	774	dsrA
Chl_clathratiforme_BU_1	L227_2013_bin55	WP_012508992.1	CA-L227-2013_58483_7	85.586	1.81e-70	100	202	dsrC
Chl_clathratiforme_BU_1	L227_2013_bin55	WP_012508993.1	CA-L227-2013_58483_6	67.92	0	99	634	dsrN
Chl_clathratiforme_BU_1	L227_2013_bin55	WP_012508994.1	CA-L227-2013_58483_5	85.897	6.73e-48	100	142	tusA
Chl_clathratiforme_BU_1	L227_2013_bin55	WP_041526868.1	CA-L227-2013_58483_13	86.508	4.11e-72	100	207	dsrF
Chl_clathratiforme_BU_1	L227_2013_bin56	WP_012508102.1	CA-L227-2013_116384_1	89.815	0	89	827	sqr
Chl_clathratiforme_BU_1	L227_2013_bin56	WP_012508569.1	CA-L227-2013_45385_35	74.522	7.92e-87	81	249	hupD
Chl_clathratiforme_BU_1	L227_2013_bin56	WP_012508570.1	CA-L227-2013_45385_34	84.141	4.17e-145	100	400	hupC
Chl_clathratiforme_BU_1	L227_2013_bin56	WP_012508571.1	CA-L227-2013_45385_33	93.706	0	100	1124	hupL
Chl_clathratiforme_BU_1	L227_2013_bin56	WP_012508572.1	CA-L227-2013_45385_32	88.611	0	99	611	hupS
Chl_clathratiforme_BU_1	L227_enr_S_6D_bin01	WP_012506866.1	L227_S_6D_2_94	60	2.56e-63	100	187	soyY
Chl_clathratiforme_BU_1	L227_enr_S_6D_bin01	WP_012506867.1	L227_S_6D_2_93	67.647	1.34e-48	100	146	soyZ
Chl_clathratiforme_BU_1	L227_enr_S_6D_bin01	WP_012506868.1	L227_S_6D_2_92	62.205	8.72e-52	100	156	fccA
Chl_clathratiforme_BU_1	L227_enr_S_6D_bin01	WP_012506869.1	L227_S_6D_2_91	84.186	0	100	738	fccB
Chl_clathratiforme_BU_1	L227_enr_S_6D_bin01	WP_012508102.1	L227_S_6D_23_94	89.463	0	100	912	sqr
Chl_clathratiforme_BU_1	L227_enr_S_6D_bin01	WP_012508569.1	L227_S_6D_6_279	80.769	1.48e-93	80	266	hupD
Chl_clathratiforme_BU_1	L227_enr_S_6D_bin01	WP_012508570.1	L227_S_6D_6_280	85.841	3.54e-149	99	410	hupC
Chl_clathratiforme_BU_1	L227_enr_S_6D_bin01	WP_012508571.1	L227_S_6D_6_281	93.007	0	100	1118	hupL
Chl_clathratiforme_BU_1	L227_enr_S_6D_bin01	WP_012508572.1	L227_S_6D_6_282	91.436	0	100	640	hupS
Chl_clathratiforme_BU_1	L227_enr_S_6D_bin01	WP_012508979.1	L227_S_6D_18_163	46.234	1.7e-109	100	322	dsrP
Chl_clathratiforme_BU_1	L227_enr_S_6D_bin01	WP_012508980.1	L227_S_6D_18_164	62.016	3.54e-124	100	350	dsrO
Chl_clathratiforme_BU_1	L227_enr_S_6D_bin01	WP_012508982.1	L227_S_6D_18_166	86.9	0	99	1010	dsrK
Chl_clathratiforme_BU_1	L227_enr_S_6D_bin01	WP_012508983.1	L227_S_6D_18_167	70.552	1.94e-178	98	493	dsrM
Chl_clathratiforme_BU_1	L227_enr_S_6D_bin01	WP_012508985.1	L227_S_6D_18_169	67.01	1.76e-47	100	143	dsrH
Chl_clathratiforme_BU_1	L227_enr_S_6D_bin01	WP_012508987.1	L227_S_6D_18_171	90.756	3.16e-79	100	225	dsrE
Chl_clathratiforme_BU_1	L227_enr_S_6D_bin01	WP_012508989.1	L227_S_6D_18_173	81.142	0	100	1001	dsrL
Chl_clathratiforme_BU_1	L227_enr_S_6D_bin01	WP_012508990.1	L227_S_6D_18_174	91.365	0	100	701	dsrB
Chl_clathratiforme_BU_1	L227_enr_S_6D_bin01	WP_012508991.1	L227_S_6D_18_175	87.29	0	100	768	dsrA
Chl_clathratiforme_BU_1	L227_enr_S_6D_bin01	WP_012508992.1	L227_S_6D_18_176	82.883	1.13e-68	100	197	dsrC
Chl_clathratiforme_BU_1	L227_enr_S_6D_bin01	WP_012508993.1	L227_S_6D_18_178	70.667	0	99	664	dsrN
Chl_clathratiforme_BU_1	L227_enr_S_6D_bin01	WP_012508994.1	L227_S_6D_18_179	84.615	3.58e-46	100	138	tusA
Chl_clathratiforme_BU_1	L227_enr_S_6D_bin01	WP_041526868.1	L227_S_6D_18_170	88.596	6.84e-72	90	207	dsrF
Chl_clathratiforme_BU_1	L304_enr_S_6D_bin01	WP_012506866.1	L304_S_6D_4_161	58.621	4.66e-62	100	184	soyY
Chl_clathratiforme_BU_1	L304_enr_S_6D_bin01	WP_012506867.1	L304_S_6D_4_162	68.317	4.2e-48	99	145	soyZ
Chl_clathratiforme_BU_1	L304_enr_S_6D_bin01	WP_012506868.1	L304_S_6D_4_163	76.86	3.27e-67	98	195	fccA
Chl_clathratiforme_BU_1	L304_enr_S_6D_bin01	WP_012506869.1	L304_S_6D_4_164	80.465	0	100	715	fccB
Chl_clathratiforme_BU_1	L304_enr_S_6D_bin01	WP_012508102.1	L304_S_6D_0_640	90.083	0	100	928	sqr
Chl_clathratiforme_BU_1	L304_enr_S_6D_bin01	WP_012508569.1	L304_S_6D_0_619	75.641	1.54e-87	80	251	hupD
Chl_clathratiforme_BU_1	L304_enr_S_6D_bin01	WP_012508570.1	L304_S_6D_0_618	82.379	4.83e-147	100	405	hupC
Chl_clathratiforme_BU_1	L304_enr_S_6D_bin01	WP_012508571.1	L304_S_6D_0_617	90.909	0	100	1104	hupL
Chl_clathratiforme_BU_1	L304_enr_S_6D_bin01	WP_012508572.1	L304_S_6D_0_616	88.122	0	100	649	hupS
Chl_clathratiforme_BU_1	L304_enr_S_6D_bin01	WP_012508979.1	L304_S_6D_4_213	44.211	4.22e-107	99	315	dsrP
Chl_clathratiforme_BU_1	L304_enr_S_6D_bin01	WP_012508980.1	L304_S_6D_4_212	63.566	1.03e-124	100	351	dsrO
Chl_clathratiforme_BU_1	L304_enr_S_6D_bin01	WP_012508982.1	L304_S_6D_4_210	84.686	0	99	1000	dsrK
Chl_clathratiforme_BU_1	L304_enr_S_6D_bin01	WP_012508983.1	L304_S_6D_4_209	70.393	2.63e-179	100	496	dsrM
Chl_clathratiforme_BU_1	L304_enr_S_6D_bin01	WP_012508985.1	L304_S_6D_4_207	67.01	2.97e-50	100	150	dsrH
Chl_clathratiforme_BU_1	L304_enr_S_6D_bin01	WP_012508987.1	L304_S_6D_4_205	87.395	9.11e-77	100	219	dsrE
Chl_clathratiforme_BU_1	L304_enr_S_6D_bin01	WP_012508989.1	L304_S_6D_4_203	82.556	0	100	1006	dsrL
Chl_clathratiforme_BU_1	L304_enr_S_6D_bin01	WP_012508990.1	L304_S_6D_4_202	91.365	0	100	706	dsrB
Chl_clathratiforme_BU_1	L304_enr_S_6D_bin01	WP_012508991.1	L304_S_6D_4_201	82.938	0	100	724	dsrA
Chl_clathratiforme_BU_1	L304_enr_S_6D_bin01	WP_012508992.1	L304_S_6D_4_200	77.477	4.92e-64	100	187	dsrC
Chl_clathratiforme_BU_1	L304_enr_S_6D_bin01	WP_012508993.1	L304_S_6D_4_199	69.178	0	96	644	dsrN
Chl_clathratiforme_BU_1	L304_enr_S_6D_bin01	WP_041526868.1	L304_S_6D_4_206	77.311	1.65e-65	94	191	dsrF
Chl_clathratiforme_BU_1	L442_2011_2014_bin64	WP_012506866.1	CA-L442_368698_2	57.534	1.35e-56	100	169	soyY
Chl_clathratiforme_BU_1	L442_2011_2014_bin64	WP_012506867.1	CA-L442_368698_3	64.706	9.13e-50	100	149	soyZ
Chl_clathratiforme_BU_1	L442_2011_2014_bin64	WP_012506868.1	CA-L442_368698_4	56.667	7.51e-47	97	143	fccA
Chl_clathratiforme_BU_1	L442_2011_2014_bin64	WP_012506869.1	CA-L442_368698_5	78.605	0	100	684	fccB
Chl_clathratiforme_BU_1	L442_2011_2014_bin64	WP_012508569.1	CA-L442_352806_29	77.707	1.16e-90	81	258	hupD
Chl_clathratiforme_BU_1	L442_2011_2014_bin64	WP_012508570.1	CA-L442_352806_28	88.987	5.01e-155	100	425	hupC
Chl_clathratiforme_BU_1	L442_2011_2014_bin64	WP_012508571.1	CA-L442_352806_27	92.657	0	100	1115	hupL
Chl_clathratiforme_BU_1	L442_2011_2014_bin64	WP_012508572.1	CA-L442_352806_26	90.141	0	98	636	hupS
Chl_clathratiforme_BU_1	L442_2011_2014_bin64	WP_012508979.1	CA-L442_244829_33	46.429	2.86e-96	99	286	dsrP
Chl_clathratiforme_BU_1	L442_2011_2014_bin64	WP_012508980.1	CA-L442_244829_32	62.403	2.02e-121	100	343	dsrO
Chl_clathratiforme_BU_1	L442_2011_2014_bin64	WP_012508982.1	CA-L442_244829_30	85.455	0	100	1005	dsrK
Chl_clathratiforme_BU_1	L442_2011_2014_bin64	WP_012508983.1	CA-L442_244829_29	69.789	2.64e-180	100	498	dsrM
Chl_clathratiforme_BU_1	L442_2011_2014_bin64	WP_012508985.1	CA-L442_244829_27	69.072	8.23e-50	100	149	dsrH
Chl_clathratiforme_BU_1	L442_2011_2014_bin64	WP_012508987.1	CA-L442_244829_25	89.916	1.47e-78	100	223	dsrE
Chl_clathratiforme_BU_1	L442_2011_2014_bin64	WP_012508989.1	CA-L442_244829_23	80.796	0	100	1001	dsrL
Chl_clathratiforme_BU_1	L442_2011_2014_bin64	WP_012508990.1	CA-L442_244829_22	90.251	0	100	693	dsrB
Chl_clathratiforme_BU_1	L442_2011_2014_bin64	WP_012508991.1	CA-L442_244829_21	86.811	0	100	767	dsrA
Chl_clathratiforme_BU_1	L442_2011_2014_bin64	WP_012508992.1	CA-L442_244829_20	81.982	1.05e-68	100	197	dsrC
Chl_clathratiforme_BU_1	L442_2011_2014_bin64	WP_012508993.1	CA-L442_244829_18	67.912	0	100	637	dsrN
Chl_clathratiforme_BU_1	L442_2011_2014_bin64	WP_012508994.1	CA-L442_244829_17	88.462	1.38e-48	100	144	tusA
Chl_clathratiforme_BU_1	L442_2011_2014_bin64	WP_041526868.1	CA-L442_244829_26	88.43	6.92e-77	96	219	dsrF
Chl_clathratiforme_BU_1	Ptc_aestuarii_DSM_271	WP_012506866.1	WP_012504611.1	49.655	9.59e-49	100	150	soyY
Chl_clathratiforme_BU_1	Ptc_aestuarii_DSM_271	WP_012506867.1	WP_012504612.1	60.784	1.3e-43	100	134	soyZ
Chl_clathratiforme_BU_1	Ptc_aestuarii_DSM_271	WP_012506869.1	WP_012504614.1	70	0	100	624	fccB
Chl_clathratiforme_BU_1	Ptc_aestuarii_DSM_271	WP_012508102.1	WP_012506694.1	40.452	3.17e-123	100	365	sqr
Chl_clathratiforme_BU_1	Ptc_aestuarii_DSM_271	WP_012508569.1	WP_012505440.1	60.897	1.02e-67	80	201	hupD
Chl_clathratiforme_BU_1	Ptc_aestuarii_DSM_271	WP_012508570.1	WP_012505438.1	76.549	4.98e-133	99	370	hupC
Chl_clathratiforme_BU_1	Ptc_aestuarii_DSM_271	WP_012508571.1	WP_012505437.1	82.867	0	100	1024	hupL
Chl_clathratiforme_BU_1	Ptc_aestuarii_DSM_271	WP_012508572.1	WP_012505436.1	77.654	0	99	573	hupS
Chl_clathratiforme_BU_1	Ptc_aestuarii_DSM_271	WP_012508979.1	WP_012504644.1	46.316	1.32e-106	99	314	dsrP
Chl_clathratiforme_BU_1	Ptc_aestuarii_DSM_271	WP_012508980.1	WP_012504643.1	65.116	4.09e-132	100	370	dsrO
Chl_clathratiforme_BU_1	Ptc_aestuarii_DSM_271	WP_012508982.1	WP_012504641.1	82.514	0	99	990	dsrK
Chl_clathratiforme_BU_1	Ptc_aestuarii_DSM_271	WP_012508983.1	WP_012504640.1	66.465	8.53e-171	100	474	dsrM
Chl_clathratiforme_BU_1	Ptc_aestuarii_DSM_271	WP_012508985.1	WP_012504638.1	67.01	8.54e-49	100	146	dsrH
Chl_clathratiforme_BU_1	Ptc_aestuarii_DSM_271	WP_012508987.1	WP_012504636.1	85.714	5.94e-76	100	217	dsrE
Chl_clathratiforme_BU_1	Ptc_aestuarii_DSM_271	WP_012508989.1	WP_012504634.1	74.913	0	100	921	dsrL
Chl_clathratiforme_BU_1	Ptc_aestuarii_DSM_271	WP_012508990.1	WP_012504633.1	90.808	0	100	699	dsrB
Chl_clathratiforme_BU_1	Ptc_aestuarii_DSM_271	WP_012508991.1	WP_012504632.1	82.734	0	100	730	dsrA
Chl_clathratiforme_BU_1	Ptc_aestuarii_DSM_271	WP_012508992.1	WP_012504631.1	76.577	1.16e-62	100	182	dsrC
Chl_clathratiforme_BU_1	Ptc_aestuarii_DSM_271	WP_012508993.1	WP_012504630.1	61.81	0	99	580	dsrN
Chl_clathratiforme_BU_1	Ptc_aestuarii_DSM_271	WP_012508994.1	WP_012504629.1	79.452	1.19e-42	95	129	tusA
Chl_clathratiforme_BU_1	Ptc_aestuarii_DSM_271	WP_041526868.1	WP_012504637.1	78.049	9.68e-71	98	204	dsrF
