## Supplementary File 5 for "Genomic potential for photoferrotrophy in a seasonally anoxic Boreal Shield lake"

genome_ID	cluster	cluster_members	closest_cluster_member	furthest_cluster_member	genome	score	length	N50	completeness	contamination	strain_heterogeneity	taxonomy_contained	taxonomy_sister_lineage
L442_bin_12	1_0	1	NA	NA	CA-L442.12.fasta	-1.222490662	3852327	14963	89.34	18.53	10	k__Bacteria;p__Verrucomicrobia;c__Opitutae;o__Opitutales	f__Opitutaceae
L227_2014_6m_bin_6	2_0	1	NA	NA	L227-2014-6m.006.fasta	91.9039405	3649552	7045	93.23	0.65	0	k__Bacteria;p__Proteobacteria;c__Deltaproteobacteria;o__Desulfobacterales;f__Desulfobacteraceae	g__Desulfatirhabdium;s__Desulfatirhabdium_butyrativorans
L442_2014_13m_bin_4	3_1	2	99.26	99.26	L442-2014-13m.004.fasta	73.3557659	2740713	8944	88.93	3.51	50	k__Bacteria;p__Acidobacteria;c__Holophagae;o__Holophagales;f__Holophagaceae	g__Geothrix;s__Geothrix_fermentans
L442_bin_60	4_1	2	99.52	99.52	CA-L442.60.fasta	82.893167	2990753	6704	85.38	0.88	0	k__Bacteria;p__Acidobacteria;c__Holophagae;o__Holophagales;f__Holophagaceae	g__Geothrix;s__Geothrix_fermentans
L227_2014_8m_bin_10	5_1	2	99.98	99.98	L227-2014-8m.010.fasta	80.68037805	2449690	9136	90.45	2.35	0	k__Bacteria;p__Spirochaetes;c__Spirochaetia	p__Elusimicrobia;c__Candidatus_Endomicrobium;o__Candidatus_Endomicrobium;f__Candidatus_Endomicrobium;g__Candidatus_Endomicrobium;s__
L227_2013_bin_18	6_0	1	NA	NA	CA-L227-2013.18.fasta	34.25174097	2943917	6974	75.33	8.6	14.29	k__Bacteria;p__Spirochaetes;c__Spirochaetia	p__Elusimicrobia;c__Candidatus_Endomicrobium;o__Candidatus_Endomicrobium;f__Candidatus_Endomicrobium;g__Candidatus_Endomicrobium;s__
L227_2014_bin_24	7_0	1	NA	NA	CA-L227-2014.24.fasta	92.35404219	3229520	15420	93.51	0.65	0	k__Bacteria;p__Proteobacteria;c__Deltaproteobacteria	o__Syntrophobacterales;f__Syntrophaceae;g__Desulfomonile;s__Desulfomonile_tiedjei
L227_2014_bin_61	8_1	2	99.98	99.98	CA-L227-2014.61.fasta	97.44781614	4482382	59653	98.21	0.63	0	k__Bacteria;p__Bacteroidetes	c__Bacteroidia;o__Bacteroidales
L227_2013_bin_78	9_1	4	99.97	99.95	CA-L227-2013.78.fasta	99.60463852	4016155	42587	98.64	0.27	0	k__Bacteria;p__Bacteroidetes	c__Bacteroidia;o__Bacteroidales
L227_2013_bin_83	10_1	3	99.93	99.9	CA-L227-2013.83.fasta	78.09135766	4552040	17487	92.62	3.33	15.38	k__Bacteria;p__Bacteroidetes	unresolved
L442_bin_19	11_0	1	NA	NA	CA-L442.19.fasta	78.99649109	3747857	14893	97.31	4.08	16.67	k__Bacteria;p__Bacteroidetes	c__Bacteroidia;o__Bacteroidales
L227_2014_bin_88	12_0	1	NA	NA	CA-L227-2014.88.fasta	81.42998493	4121236	57540	97.85	3.76	12.5	k__Bacteria;p__Bacteroidetes	c__Bacteroidia;o__Bacteroidales
L442_bin_18	13_0	1	NA	NA	CA-L442.18.fasta	79.07256365	2232130	11095	90.5	2.69	0	k__Bacteria	p__Planctomycetes;c__Planctomycetia;o__Planctomycetales;f__Planctomycetaceae
L442_bin_33	14_1	2	99.83	99.83	CA-L442.33.fasta	95.87184417	1369582	13295	96.41	0.52	0	k__Bacteria;p__Actinobacteria;c__Actinobacteria	o__Acidimicrobiales;f__Acidimicrobiaceae;g__Acidimicrobium;s__Acidimicrobium_ferrooxidans
L442_2011_16_5m_bin_21	15_0	1	NA	NA	L442-2011-16-5m.021.fasta	88.79531975	3088365	16242	93.59	1.38	0	k__Bacteria;p__Actinobacteria;c__Actinobacteria	o__Acidimicrobiales;f__Acidimicrobiaceae;g__Acidimicrobium;s__Acidimicrobium_ferrooxidans
L442_bin_72	16_1	2	99.87	99.87	CA-L442.72.fasta	82.6554762	3231354	7095	80.88	0.03	0	k__Bacteria	p__Lentisphaerae;c__Lentisphaeria;o__Victivallales;f__Victivallaceae;g__Victivallis;s__Victivallis_vadensis
L442_2014_13m_bin_9	17_0	1	NA	NA	L442-2014-13m.009.fasta	-30.13691001	4018951	6400	78.56	22.12	0	k__Bacteria	p__Lentisphaerae;c__Lentisphaeria;o__Victivallales;f__Victivallaceae;g__Victivallis;s__Victivallis_vadensis
L442_bin_15	18_0	1	NA	NA	CA-L442.15.fasta	36.35823776	3477824	4135	77	8.49	0	k__Bacteria	p__Verrucomicrobia
L227_2013_8m_bin_5	19_0	1	NA	NA	L227-2013-8m.005.fasta	84.10568535	2242000	8154	85.4	0.65	0	k__Archaea;p__Euryarchaeota;c__Methanomicrobia;o__Methanomicrobiales;f__Methanoregulaceae	g__Methanoregula;s__Methanoregula_formicicum
L227_2014_8m_bin_9	20_0	1	NA	NA	L227-2014-8m.009.fasta	39.38970708	3471260	5241	90.63	10.62	42.11	k__Archaea;p__Euryarchaeota;c__Methanomicrobia;o__Methanomicrobiales;f__Methanoregulaceae	g__Methanolinea;s__Methanolinea_tarda
L227_2014_bin_52	21_1	4	99.74	99.66	CA-L227-2014.52.fasta	85.43979695	1632286	9541	87.65	0.84	50	k__Bacteria;p__Verrucomicrobia;c__Verrucomicrobiae;o__Verrucomicrobiales;f__Verrucomicrobiaceae	unresolved
L227_2014_bin_46	22_0	1	NA	NA	CA-L227-2014.46.fasta	80.703177	1928369	8838	83.78	1.01	0	k__Bacteria;p__Verrucomicrobia;c__Verrucomicrobiae;o__Verrucomicrobiales;f__Verrucomicrobiaceae	unresolved
L227_2013_6m_bin_7	23_1	3	99.98	99.95	L227-2013-6m.007.fasta	98.48586273	3524415	18695	98.65	0.46	0	k__Bacteria;p__Verrucomicrobia;c__Verrucomicrobiae;o__Verrucomicrobiales;f__Verrucomicrobiaceae	unresolved
L227_2014_bin_4	24_1	2	99.99	99.99	CA-L227-2014.4.fasta	89.92845059	2308906	15028	94.59	1.35	0	k__Bacteria;p__Verrucomicrobia;c__Verrucomicrobiae;o__Verrucomicrobiales;f__Verrucomicrobiaceae	unresolved
L227_2013_bin_3	25_0	1	NA	NA	CA-L227-2013.3.fasta	90.10159387	3434307	12682	94.8	1.35	0	k__Bacteria;p__Verrucomicrobia;c__Verrucomicrobiae;o__Verrucomicrobiales;f__Verrucomicrobiaceae	unresolved
L442_2011_16_5m_bin_15	26_0	1	NA	NA	L442-2011-16-5m.015.fasta	84.78658076	1473931	6211	86.94	0.81	50	k__Bacteria;p__Verrucomicrobia;c__Verrucomicrobiae;o__Verrucomicrobiales;f__Verrucomicrobiaceae	g__Verrucomicrobium
L227_2013_bin_23	27_1	2	99.88	99.88	CA-L227-2013.23.fasta	80.74245145	2320130	22126	92.07	2.7	25	k__Bacteria;p__Verrucomicrobia;c__Opitutae;o__Opitutales	o__Puniceicoccales;f__Puniceicoccaceae;g__Coraliomargarita;s__Coraliomargarita_akajimensis
L227_2014_bin_49	28_1	3	99.91	99.9	CA-L227-2014.49.fasta	86.9160781	3622852	20519	95.41	2.13	20	k__Bacteria;p__Proteobacteria;c__Deltaproteobacteria;o__Myxococcales;f__Myxococcaceae	g__Anaeromyxobacter;s__Anaeromyxobacter_dehalogenans
L227_2013_bin_43	29_1	2	99.95	99.95	CA-L227-2013.43.fasta	86.01340752	4814546	23271	90.58	1.35	50	k__Bacteria	p__Verrucomicrobia
L227_2013_bin_67	30_1	2	99.83	99.83	CA-L227-2013.67.fasta	65.0960264	9368469	7113	92.57	5.88	0	k__Bacteria;p__Verrucomicrobia;c__Verrucomicrobiae;o__Verrucomicrobiales	f__Verrucomicrobia_subdivision_3;g__Pedosphaera;s__Pedosphaera_parvula
L227_2013_bin_31	31_0	1	NA	NA	CA-L227-2013.31.fasta	75.27744919	7668099	10349	91.52	3.65	0	k__Bacteria;p__Verrucomicrobia;c__Verrucomicrobiae;o__Verrucomicrobiales	f__Verrucomicrobia_subdivision_3;g__Pedosphaera;s__Pedosphaera_parvula
L442_bin_14	32_0	1	NA	NA	CA-L442.14.fasta	94.77091011	3186168	10042	96.07	0.66	50	k__Bacteria;p__Proteobacteria;c__Alphaproteobacteria;o__Rhodospirillales;f__Rhodospirillaceae;g__Azospirillum	unresolved
L442_2014_13m_bin_12	33_0	1	NA	NA	L442-2014-13m.012.fasta	77.7027064	3237133	4031	85.3	1.88	0	k__Bacteria;p__Proteobacteria;c__Gammaproteobacteria;o__Methylococcales;f__Methylococcaceae;g__Methylococcus	g__Methylocaldum;s__Methylocaldum_szegediense
L442_2011_16_5m_bin_6	34_1	3	99.93	99.9	L442-2011-16-5m.006.fasta	88.35348684	3305953	50930	94.2	1.64	0	k__Bacteria;p__Proteobacteria;c__Betaproteobacteria;o__Rhodocyclales;f__Rhodocyclaceae	g__Methyloversatilis;s__Methyloversatilis_universalis
L227_2013_bin_49	35_1	2	99.96	99.96	CA-L227-2013.49.fasta	86.85784388	3883617	9030	92.58	1.54	0	k__Bacteria;p__Proteobacteria;c__Alphaproteobacteria;o__Rhodospirillales;f__Rhodospirillaceae;g__Azospirillum	unresolved
L227_2013_bin_13	36_0	1	NA	NA	CA-L227-2013.13.fasta	92.76951521	4011865	28776	97.14	1.32	0	k__Bacteria;p__Proteobacteria;c__Alphaproteobacteria;o__Rhodospirillales;f__Rhodospirillaceae;g__Azospirillum	unresolved
L227_2014_6m_bin_11	37_0	1	NA	NA	L227-2014-6m.011.fasta	74.31500798	3795583	4467	87.04	2.91	3.57	k__Bacteria;p__Proteobacteria;c__Alphaproteobacteria;o__Rhodospirillales;f__Rhodospirillaceae;g__Azospirillum	unresolved
L227_2013_bin_64	38_0	1	NA	NA	CA-L227-2013.64.fasta	79.85151386	778428	152415	82.86	1.12	0	k__Bacteria;p__Spirochaetes;c__Spirochaetia	p__Elusimicrobia;c__Candidatus_Endomicrobium;o__Candidatus_Endomicrobium;f__Candidatus_Endomicrobium;g__Candidatus_Endomicrobium;s__
L227_2013_bin_51	39_1	2	99.94	99.94	CA-L227-2013.51.fasta	92.3407074	4077329	15185	95.65	1.08	0	k__Bacteria;p__Bacteroidetes;c__Bacteroidia;o__Bacteroidales	f__Porphyromonadaceae;g__Paludibacter;s__Paludibacter_propionicigenes
L227_2014_6m_bin_34	40_0	1	NA	NA	L227-2014-6m.034.fasta	26.95763795	4177497	10358	89.4	12.89	4.44	k__Bacteria;p__Bacteroidetes;c__Sphingobacteriia;o__Sphingobacteriales;f__Chitinophagaceae;g__Sediminibacterium	s__
L227_2013_bin_6	41_0	1	NA	NA	CA-L227-2013.6.fasta	79.64600049	3260193	11272	88.72	2.22	50	k__Bacteria;p__Bacteroidetes;c__Sphingobacteriia;o__Sphingobacteriales;f__Chitinophagaceae;g__Sediminibacterium	s__
L227_2014_bin_108	42_0	1	NA	NA	CA-L227-2014.108.fasta	86.57574463	1420445	10752	90.16	1.12	0	k__Bacteria;p__Spirochaetes;c__Spirochaetia	p__Elusimicrobia;c__Candidatus_Endomicrobium;o__Candidatus_Endomicrobium;f__Candidatus_Endomicrobium;g__Candidatus_Endomicrobium;s__
L227_2013_bin_30	43_1	4	99.97	99.96	CA-L227-2013.30.fasta	101.5608431	2739537	26405	99.35	0	0	k__Archaea;p__Euryarchaeota;c__Methanomicrobia;o__Methanosarcinales;f__Methanosaetaceae;g__Methanosaeta	s__Methanosaeta_concilii
L442_bin_75	44_0	1	NA	NA	CA-L442.75.fasta	80.11687632	3804011	45056	94.44	3.33	0	k__Bacteria;p__Proteobacteria;c__Gammaproteobacteria;o__Xanthomonadales	f__Sinobacteraceae
L442_bin_84	45_0	1	NA	NA	CA-L442.84.fasta	80.95306621	3545604	33584	95.04	3.27	6.67	k__Bacteria;p__Proteobacteria;c__Gammaproteobacteria;o__Xanthomonadales	f__Sinobacteraceae
L227_2014_6m_bin_5	46_0	1	NA	NA	L227-2014-6m.005.fasta	80.38500806	1499446	24548	86.89	1.74	60	k__Bacteria;p__Actinobacteria;c__Actinobacteria;o__Actinomycetales;f__Streptomycetaceae	f__Sporichthyaceae;g__Sporichthya;s__Sporichthya_polymorpha
L227_2014_6m_bin_12	47_0	1	NA	NA	L227-2014-6m.012.fasta	80.80187349	1359170	21074	79.04	0.08	0	k__Bacteria;p__Actinobacteria;c__Actinobacteria;o__Actinomycetales;f__Streptomycetaceae	f__Sporichthyaceae;g__Sporichthya;s__Sporichthya_polymorpha
L227_2014_8m_bin_7	48_0	1	NA	NA	L227-2014-8m.007.fasta	77.21719558	1457132	31217	78.72	0.75	45.45	k__Bacteria;p__Proteobacteria;c__Betaproteobacteria;o__Burkholderiales;f__Burkholderiaceae	g__Polynucleobacter;s__Polynucleobacter_necessarius
L442_2011_16_5m_bin_18	49_0	1	NA	NA	L442-2011-16-5m.018.fasta	84.26463621	1881341	24506	94.92	2.57	6.25	k__Bacteria;p__Proteobacteria;c__Betaproteobacteria;o__Nitrosomonadales;f__Nitrosomonadaceae	g__Nitrosospira
L227_2013_8m_bin_8	50_1	3	99.38	99.35	L227-2013-8m.008.fasta	99.56836748	2526825	27336	97.35	0	0	k__Bacteria;p__Planctomycetes;c__Planctomycetia;o__Planctomycetales;f__Planctomycetaceae	unresolved
L442_2011_16_5m_bin_3	51_1	2	99.74	99.74	L442-2011-16-5m.003.fasta	92.15183326	1631912	55420	90.93	0.23	0	k__Bacteria;p__Proteobacteria;c__Betaproteobacteria	unresolved
L442_bin_63	52_0	1	NA	NA	CA-L442.63.fasta	59.78176972	3733343	6661	78.47	4.12	54.17	k__Bacteria;p__Proteobacteria;c__Betaproteobacteria;o__Burkholderiales;f__Comamonadaceae	g__Rhodoferax;s__Rhodoferax_ferrireducens
L442_2014_13m_bin_13	53_0	1	NA	NA	L442-2014-13m.013.fasta	42.88857575	3275600	4541	87.41	9.27	20	k__Bacteria;p__Proteobacteria;c__Betaproteobacteria;o__Burkholderiales;f__Comamonadaceae	g__Rhodoferax;s__Rhodoferax_ferrireducens
L442_bin_2	54_1	2	99.9	99.9	CA-L442.2.fasta	87.89900955	2973822	8670	85.93	0	0	k__Bacteria;p__Proteobacteria;c__Betaproteobacteria;o__Burkholderiales;f__Comamonadaceae	g__Rhodoferax;s__Rhodoferax_ferrireducens
L227_2013_bin_65	55_1	4	99.98	99.95	CA-L227-2013.65.fasta	94.43853167	3252499	29996	95.75	0.71	0	k__Bacteria;p__Proteobacteria;c__Betaproteobacteria;o__Burkholderiales;f__Comamonadaceae	g__Rhodoferax;s__Rhodoferax_ferrireducens
L227_2014_bin_13	56_0	1	NA	NA	CA-L227-2014.13.fasta	65.22406165	3501019	7729	77.98	2.94	18.18	k__Bacteria;p__Proteobacteria;c__Betaproteobacteria;o__Burkholderiales;f__Comamonadaceae	g__Rhodoferax;s__Rhodoferax_ferrireducens
L227_2013_bin_56	57_1	2	99.89	99.89	CA-L227-2013.56.fasta	96.06369436	2102081	26754	96.7	0.57	0	k__Bacteria;p__Chlorobi;c__Chlorobia;o__Chlorobiales;f__Chlorobiaceae;g__Pelodictyon	s__Pelodictyon_phaeoclathratiforme
L227_2013_bin_22	58_1	3	99.98	99.91	CA-L227-2013.22.fasta	87.33028187	2586566	79536	98.63	2.75	0	k__Bacteria;p__Chlorobi;c__Chlorobia;o__Chlorobiales;f__Chlorobiaceae;g__Pelodictyon	s__Pelodictyon_phaeoclathratiforme
L227_2013_bin_55	59_1	2	99.83	99.83	CA-L227-2013.55.fasta	98.95112406	2380829	16682	97.39	0.11	0	k__Bacteria;p__Chlorobi;c__Chlorobia;o__Chlorobiales;f__Chlorobiaceae;g__Pelodictyon	s__Pelodictyon_phaeoclathratiforme
L442_bin_64	60_0	1	NA	NA	CA-L442.64.fasta	92.33021838	1944596	27570	90.11	0	0	k__Bacteria;p__Chlorobi;c__Chlorobia;o__Chlorobiales;f__Chlorobiaceae;g__Pelodictyon	s__Pelodictyon_phaeoclathratiforme
L442_bin_74	61_0	1	NA	NA	CA-L442.74.fasta	73.22329296	2188443	13384	91.76	4.12	25	k__Bacteria;p__Chlorobi;c__Chlorobia;o__Chlorobiales;f__Chlorobiaceae;g__Pelodictyon	s__Pelodictyon_phaeoclathratiforme
L442_2011_16_5m_bin_8	62_0	1	NA	NA	L442-2011-16-5m.008.fasta	74.36439302	1963132	5872	89.08	3.32	23.08	k__Bacteria;p__Chlorobi;c__Chlorobia;o__Chlorobiales;f__Chlorobiaceae;g__Pelodictyon	s__Pelodictyon_phaeoclathratiforme
L227_2014_6m_bin_13	63_1	4	99.96	99.93	L227-2014-6m.013.fasta	90.51971364	2598018	41632	93.71	1.1	20	k__Bacteria;p__Proteobacteria;c__Gammaproteobacteria;o__Methylococcales;f__Methylococcaceae	g__Methylovulum;s__Methylovulum_miyakonense
L442_2011_16_5m_bin_7	63_2	1	NA	NA	L442-2011-16-5m.007.fasta	74.66130744	2180450	11031	87.04	2.88	50	k__Bacteria;p__Proteobacteria;c__Gammaproteobacteria;o__Methylococcales;f__Methylococcaceae	g__Methylovulum;s__Methylovulum_miyakonense
L442_bin_71	64_0	1	NA	NA	CA-L442.71.fasta	56.37555253	2149082	5384	81.11	5.32	51.35	k__Bacteria;p__Proteobacteria;c__Gammaproteobacteria;o__Methylococcales;f__Methylococcaceae	g__Methylovulum;s__Methylovulum_miyakonense
L442_bin_70	65_1	2	99.98	99.98	CA-L442.70.fasta	93.23763566	2581937	28528	93.81	0.56	0	k__Bacteria;p__Proteobacteria;c__Betaproteobacteria	o__Gallionellales;f__Gallionellaceae;g__Gallionella;s__Gallionella_capsiferriformans
L227_2013_8m_bin_1	66_1	3	99.6	99.41	L227-2013-8m.001.fasta	89.6302067	4606008	7593	95.74	1.61	25	k__Bacteria;p__Proteobacteria;c__Gammaproteobacteria;o__Methylococcales;f__Methylococcaceae	g__Methylobacter;s__Methylobacter_tundripaludum
L442_2011_16_5m_bin_5	66_2	1	NA	NA	L442-2011-16-5m.005.fasta	85.13102851	2960572	10521	89.62	1.3	25	k__Bacteria;p__Proteobacteria;c__Gammaproteobacteria;o__Methylococcales;f__Methylococcaceae	g__Methylobacter;s__Methylobacter_tundripaludum
L227_2014_bin_37	67_1	3	99.8	99.73	CA-L227-2014.37.fasta	79.986154	2869831	8960	79.86	0.37	0	k__Bacteria;p__Proteobacteria;c__Gammaproteobacteria;o__Methylococcales;f__Methylococcaceae	g__Methylobacter;s__Methylobacter_tundripaludum
L442_bin_57	68_0	1	NA	NA	CA-L442.57.fasta	77.54114878	3025147	15933	75.44	0	0	k__Bacteria;p__Proteobacteria;c__Gammaproteobacteria;o__Methylococcales;f__Methylococcaceae	g__Methylobacter;s__Methylobacter_tundripaludum
L227_2013_bin_15	69_0	1	NA	NA	CA-L227-2013.15.fasta	78.77747635	1224297	8609	77.06	0.05	0	k__Bacteria;p__Proteobacteria;c__Betaproteobacteria;o__Methylophilales;f__Methylophilaceae	unresolved
L227_2014_6m_bin_15	70_0	1	NA	NA	L227-2014-6m.015.fasta	63.2449349	1061761	122990	83.15	4.49	0	k__Bacteria;p__Spirochaetes;c__Spirochaetia	p__Elusimicrobia;c__Candidatus_Endomicrobium;o__Candidatus_Endomicrobium;f__Candidatus_Endomicrobium;g__Candidatus_Endomicrobium;s__
L227_2013_bin_48	71_0	1	NA	NA	CA-L227-2013.48.fasta	67.39397036	2288262	6426	75.64	2.03	0	k__Bacteria	p__Lentisphaerae;c__Lentisphaeria;o__Victivallales;f__Victivallaceae;g__Victivallis;s__Victivallis_vadensis
L442_bin_82	72_0	1	NA	NA	CA-L442.82.fasta	88.65040848	4569773	7258	92.92	1.24	0	k__Bacteria;p__Chloroflexi;c__Chloroflexi;o__Chloroflexales;f__Chloroflexaceae	f__Oscillochloridaceae;g__Oscillochloris;s__Oscillochloris_trichoides
L442_bin_92	73_0	1	NA	NA	CA-L442.92.fasta	73.50456678	2975277	7747	82.41	2.17	0	k__Bacteria	p__Verrucomicrobia
L304_S_6D_bin_1	x1_0	1	NA	NA	L304_S_6D.001.fasta	102.146895314187	2636381	271513	99.43	0	0	k__Bacteria;p__Chlorobi;c__Chlorobia;o__Chlorobiales;f__Chlorobiaceae;g__Pelodictyon	unresolved
L227_S_6D_bin_1	x2_0	1	NA	NA	L227_S_6D.001.fasta	97.1433554719629	2623848	306698	99.45	1.01	33.33	k__Bacteria;p__Chlorobi;c__Chlorobia;o__Chlorobiales;f__Chlorobiaceae;g__Pelodictyon	s__Pelodictyon_phaeoclathratiforme
L227_S_6D_bin_2	x3_0	1	NA	NA	L227_S_6D.002.fasta	90.4495127979846	5999759	119957	97.31	1.88	0	k__Bacteria;p__Bacteroidetes	c__Bacteroidia;o__Bacteroidales
L227_S_6D_bin_3	x4_0	1	NA	NA	L227_S_6D.003.fasta	92.3229626657777	5660022	403576	98.92	1.88	0	k__Bacteria;p__Bacteroidetes	c__Bacteroidia;o__Bacteroidales
