## Supplementary File 7 for "Genomic potential for photoferrotrophy in a seasonally anoxic Boreal Shield lake": Ca_Chl_canadense_S11c_ASV_table.csv

# Generated by QIIME2 via DADA2
# Total counts for sample: 562
Feature_ID	Ca_Chl_canadense_subculture_11c	Consensus_lineage	Sequence
ASV1	72.78	D_0__Bacteria;D_1__Bacteroidetes;D_2__Bacteroidia;D_3__Bacteroidales;D_4__Paludibacteraceae;D_5__Paludibacter;Ambiguous_taxa	TACGGAGGATCCAAGCGTTATCCGGATTTATTGGGTTTAAAGGGTGCGTAGGCGGACCTATAAGTCAGTGGTGAAAGTTTGCGGCTCAACCGTAAAATTGCCATTGAAACTGCAGGTCTTGAGTGTAAATAAGGTAGGCGGAATGTGTTGTGTAGCGGTGAAATGCTTAGATATAACACAGAACACCAATTGCGAAGGCAGCTTACTGGGATACAACTGACGCTGAGGCACGAAAGCGTGGGGATCAAACAGGATTAGATACCCTGGTAGTCCACGCAGTAAACGATGAATACTAACTGTATGCGATATACTGTATGTGGTAAAGCGAAAGCGTTAAGTATTCCACCTGGGGAGTACGTTCGCAAGAATG
ASV2	14.95	D_0__Bacteria;D_1__Bacteroidetes;D_2__Chlorobia;D_3__Chlorobiales;D_4__Chlorobiaceae;D_5__Chlorobium;Ambiguous_taxa	TACAGGGGTGGCAAGCGTTGTCCGGATTTACTGGGTGTAAAGGGTGCGCAGGCGGAATAATAAGTCGGGGGTTAAATCCATGTGCTTAACACATGCATGGCTTCCGATACTGTTATTCTAGAGTCTCGAAGAGGAAGATGGAATTTCCGGTGTAACGGTGGAATGTGTAGATATCGGAAAGAACACCAGTGGCGAAGGCAGTCTTCTGGTCGAGCACTGACGCTCAGGCACGAAAGCGTGGGGAGCAAACAGGATTAGATACCCTGGTAGTCCACGCCGTAAACGATGAATACTAGATGTTGGTCATATTGATCAGTGTCGCAGCTAACGCGTTAAGTATTCCACCTGGGAAGTACGCCCGCAAGGGTG
ASV3	9.07	D_0__Bacteria;D_1__Bacteroidetes;D_2__Bacteroidia;D_3__Bacteroidales;D_4__Prolixibacteraceae;D_5__WCHB1-32;Ambiguous_taxa	TACGGAGGATGCAAGCGTTATCCGGATTCATTGGGTTTAAAGGGTGCGTAGGCGGCTTTTTAAGTCAGTGGTGAAATCTTGCCGCTTAACGGTAAAATTGCCATTGATACTGATAAGCTTGAGTACAATTGAGGTAAGCGGAATGTGTAGTGTAGCGGTGAAATGCTTAGATATTACACAGAACACCGATTGCGAAGGCAGCTTACTAAACTGTTACTGACGCTGATGCACGAAAGCGTGGGGAGCGAACAGGATTAGATACCCTGGTAGTCCACGCCGTAAACGATGATCACTCGCTGTATGCGATACACAGTATGCGGCCAAGCGAAAGCATTAAGTGATCCACCTGGGGAGTACGATCGCAAGGTTG
ASV4	1.6	D_0__Bacteria;D_1__Proteobacteria;D_2__Deltaproteobacteria;D_3__Desulfovibrionales;D_4__Desulfovibrionaceae;D_5__Desulfovibrio	TACGGAGGGTGCAAGCGTTAATCGGAATCACTGGGCGTAAAGCGCTCGTAGGCGGTTTGGTCAGTCAGATGTGAAAGCCCTCGGCTCAACCGGGGAACTGCATTTGATACTGCCAGACTTGAGTGTCGGAGAGGGTGGCGGAATTCCGGGTGTAGGAGTGAAATCCGTAGATATCCGGAGGAACACCAGTGGCGAAGGCGGCCACCTGGACGACAACTGACGCTGAGGAGCGAAAGCGTGGGTAGCAAACAGGATTAGATACCCTGGTAGTCCACGCGGTAAACGATGGATGCTGGGTGTCGGGGGTTTACCTTCGGTGCCGCAGTTAACGCGTTAAGCATCCCGCCTGGGGAGTACGGTCGCAAGGCTG
ASV5	0.89	D_0__Bacteria;D_1__Firmicutes;D_2__Clostridia;D_3__Clostridiales;D_4__Family XIII;D_5__Anaerovorax	TACGTAGGGGGCAAGCGTTATCCGGAATTATTGGGCGTAAAGAGTGCGTAGGTGGTTCTTTAAGCGTGAGGTGAAAGGCAATGGCTTAACTATTGTAAGCCTTGCGAACTGGAGAACTTGAGTGCAGGAGAGGTAAGTGGAATTCCTAGTGTAGCGGTGAAATGCGTAGATATTAGGAGGAACACCAGTGGCGAAGGCGACTTACTGGACTGTAACTGACACTGAGGCACGAAAGCGTGGGGAGCAAACAGGATTAGATACCCTGGTAGTCCACGCCGTAAACGATGAGCACTAGGTGTCGGGGTCGCAAGACTTCGGTGCCGCAGTTAACGCATTAAGTGCTCCGCCTGGGGAGTACGCACGCAAGTGTG
ASV6	0.71	D_0__Bacteria;D_1__Bacteroidetes;D_2__Bacteroidia;D_3__Sphingobacteriales;D_4__ST-12K33;Ambiguous_taxa;Ambiguous_taxa	TACGGAGGATGCAAGCGTTATCCGGATTTATTGGGTTTAAAGGGTGCGTAGGCGGAATAATAAGTCAGTGGTGAAATACCCCGGCTCAACCGGGGAACTGCCATTGATACTGTTAATCTAGAGTACATTTGATGTGGGCGGAATGTAGCATGTAGCGGTGAAATGCTTAGATATGCTACAGAACACCGATTGCGAAGGCAGCTCACTAAACTGTAACTGACGCTGAGGCACGAAAGCGTGGGGAGCAAACAGGATTAGATACCCTGGTAGTCCACGCTGTAAACTATGATCACTCGTTGTTGGCGATACACTGTCAGCGACTGAGCGAAAGTATTAAGTGATCCACCTGGGAAGTACGATCGCAAGGTTG
